# Tick extracellular vesicles alter keratinocyte function in the skin epidermis

**DOI:** 10.1101/2023.11.10.566612

**Authors:** Liron Marnin, Luisa M. Valencia, Haikel N. Bogale, Hanna J. Laukaitis-Yousey, Agustin Rolandelli, Camila Rodrigues Ferraz, Anya J. O’Neal, Axel D. Schmitter-Sánchez, Emily Bencosme Cuevas, Thu-Thuy Nguyen, Brenda Leal-Galvan, David M. Rickert, M. Tays Mendes, Sourabh Samaddar, L. Rainer Butler, Nisha Singh, Francy E. Cabrera Paz, Alejandra Wu-Chuang, Jonathan D. Oliver, Julie M Jameson, Ulrike G. Munderloh, Adela S. Oliva Chávez, Albert Mulenga, Sangbum Park, David Serre, Joao H.F. Pedra

## Abstract

Wound healing has been extensively studied through the lens of inflammatory disorders and cancer, but limited attention has been given to hematophagy and arthropod-borne diseases. Hematophagous ectoparasites, including ticks, subvert the wound healing response to maintain prolonged attachment and facilitate blood-feeding. Here, we unveil a strategy by which extracellular vesicles (EVs) ensure blood-feeding and arthropod survival in three medically relevant tick species. Through single cell RNA sequencing and murine genetics, we demonstrate that wildtype animals infested with EV-deficient *Ixodes scapularis* display a unique epidermal sub-population with a mesenchymal-like transcriptional program and an overrepresentation of pathways connected to wound healing. Furthermore, tick EVs inhibit proliferation and diminish the capacity of wound closure in keratinocytes. This occurrence was linked to phosphoinositide 3-kinase activity, keratinocyte growth factor 1 (KGF-1) and transforming growth factor β (TGF-β) levels. Collectively, we uncovered a strategy employed by a blood-feeding arthropod that disrupts the circuitry in cutaneous wound healing, contributing to ectoparasite fitness.
