## Supplementary material for "Tick extracellular vesicles alter keratinocyte function in the skin epidermis": Table S1

### Sheet: Primers_and_siRNA
Supplementary Table S1: Primers and siRNA sequences
Target	Type	Location Within mRNA	SiRNA/Primer Name	Strand	Primer Sequence
I. scapularis
Vamp33	siRNA	Start at 300	Vamp33SiF	Forward	AAGGACACAGTGTGGAGAGATCCTGTCTC
			Vamp33SiR	Reverse	AAATCTCTCCACACTGTGTCCCCTGTCTC
	Scrambled		Vamp33ScF	Forward	AAGTGAGGGACGCATAGTAGACCTGTCTC
			Vamp33ScR	Reverse	AATCTACTATGCGTCCCTCACCCTGTCTC
	qRT-PCR	Start at 76	Vamp33qR-F	Forward	TCATACCTGAAGTTGTCCA`A
		Start at 180	Vamp33qR-R	Reverse	CTCAAGAATGCCACTGTTG
D. variabilis	siRNA	Start at 280	Vamp33Derm-SiF	Forward	AACCGGATGGTGATGTTAATCCCTGTCTC
Vamp33			Vamp33Derm-SiR	Reverse	AAGATTAACATCACCATCCGGCCTGTCTC
	Scrambled		Vamp33Derm-ScF	Forward	AAGCCTCAGGTGGAATTAGTTCCTGTCTC
			Vamp33Derm-ScR	Reverse	AAAACTAATTCCACCTGAGGCCCTGTCTC
	qRT-PCR	Start at 78	Vamp33DqR-2F	Forward	TCACCTAAAGTTGTCCAACCC
		Start at 160	Vamp33DqR-2R	Reverse	TCAAGGATTCCACTGTTGGG
	qRT-PCR	Start at 64	Vamp33DqR-F	Forward	GACGTGGTTACTTCTCACCTAAA
		Start at 148	Vamp33DqR-R	Reverse	CTGTTGGGCCGTACACAATA
A. americanum	siRNA	Start at 280	Vamp33AA-SiF	Forward	AACCAGATGGTGATGTGAACCCCTGTCTC
Vamp33			Vamp33AA-SiR	Reverse	AAGGTTCACATCACCATCTGGCCTGTCTC
	Scrambled		Vamp33AA-ScF	Forward	AAGGGTGCTAACACGGACTTACCTGTCTC
			Vamp33AA-ScR	Reverse	AATAAGTCCGTGTTAGCACCCCCTGTCTC
	qRT-PCR	Start at 76	Vamp33AA qR-F	Forward	TCTCATCTAAAGCTTTCCAACCC
		Start at 160	Vamp33AA qR-R	Reverse	AAGGATGCCACTGTTGGG
I. scapularis	qRT-PCR	Start at 618	ActinIS 2F	Forward	GGTCATCACAATCGGCAAC
β-actin		Start at 742	ActinIS 2R	Reverse	ATGGAGTTGTACGTGGTCTC
A. americanum	qRT-PCR	Start at 285	ActinAA F	Forward	GTCATGGTCGGCATGGG
β-actin		Start at 365	ActinAA R	Reverse	ATGCCGTGCTCAATGGG
D. variabilis	qRT-PCR	Start at 798	ActinIS 2F	Forward	GGTCATCACAATCGGCAAC
β-actin		Start at 905	ActinIS 2R	Reverse	ATGGAGTTGTACGTGGTCTC
