## Supplementary material for "Tick extracellular vesicles alter keratinocyte function in the skin epidermis": Table S4

### Sheet: clust1_recluster
Supplementary Table S4: Top 100 marker genes per cluster of re-clustered dataset (Keratinocytes, APCs, and T cells)
Ensmbl = Ensembl code, p.value = p-value, FDR = false discovery rate, summary.logFC = log fold change
Ensmbl	p.value	FDR	summary.logFC
ENSMUSG00000045545	0	0	6.34405
ENSMUSG00000061527	0	0	5.86507
ENSMUSG00000054146	0	0	4.34899
ENSMUSG00000025064	0	0	3.07441
ENSMUSG00000062345	1.67293e-120	8.05146e-118	2.99374
ENSMUSG00000073888	3.50168e-209	8.42644e-206	2.44334
ENSMUSG00000031762	9.71839e-84	2.48791e-81	2.26757
ENSMUSG00000025492	8.28293e-209	1.661e-205	2.04532
ENSMUSG00000047730	8.31484e-199	1.25055e-195	1.97241
ENSMUSG00000026131	4.6853e-153	5.12487e-150	1.96742
ENSMUSG00000040280	2.98759e-138	2.11451e-135	1.84959
ENSMUSG00000021508	5.32687e-154	6.40929e-151	1.70447
ENSMUSG00000040152	1.91998e-88	5.37236e-86	1.69394
ENSMUSG00000027111	3.43414e-200	5.9028e-197	1.62004
ENSMUSG00000075602	1.16365e-102	4.00029e-100	1.41014
ENSMUSG00000028780	1.08937e-146	1.00825e-143	1.32605
ENSMUSG00000056632	9.75387e-141	7.33491e-138	1.31567
ENSMUSG00000020427	5.2724e-61	7.83179e-59	1.25934
ENSMUSG00000028195	1.05229e-92	3.3319e-90	1.24647
ENSMUSG00000035020	9.03081e-71	1.5304e-68	1.24416
ENSMUSG00000003955	1.70906e-105	6.42605e-103	1.17634
ENSMUSG00000002985	4.90574e-155	6.55843e-152	1.16932
ENSMUSG00000000184	3.23777e-112	1.44284e-109	1.16096
ENSMUSG00000090394	1.30647e-69	2.18325e-67	1.12462
ENSMUSG00000006205	1.34579e-152	1.34938e-149	1.09694
ENSMUSG00000058056	1.74416e-123	9.12421e-121	1.08422
ENSMUSG00000004044	7.29332e-130	4.87518e-127	1.083
ENSMUSG00000025809	9.76314e-85	2.5537e-82	1.08075
ENSMUSG00000024661	8.49218e-112	3.64921e-109	1.06315
ENSMUSG00000032548	1.77433e-121	8.8953e-119	1.0158
ENSMUSG00000008575	1.1063e-93	3.59758e-91	1.01286
ENSMUSG00000002980	7.78769e-142	6.24677e-139	1.00216
ENSMUSG00000020044	1.69869e-88	4.86635e-86	0.985902
ENSMUSG00000050953	9.8436e-74	1.97397e-71	0.978499
ENSMUSG00000020758	5.6757e-142	4.87786e-139	0.972995
ENSMUSG00000026639	5.54777e-125	3.17861e-122	0.94831
ENSMUSG00000022676	1.58216e-109	6.56434e-107	0.944795
ENSMUSG00000060147	4.17359e-71	7.27778e-69	0.940422
ENSMUSG00000007655	1.55542e-128	9.84988e-126	0.935373
ENSMUSG00000025066	5.89337e-58	8.24524e-56	0.931983
ENSMUSG00000041736	3.65007e-57	4.72233e-55	0.930469
ENSMUSG00000056737	1.0464e-68	1.70139e-66	0.92306
ENSMUSG00000022510	1.45176e-72	2.77263e-70	0.907157
ENSMUSG00000044393	9.21481e-128	5.54363e-125	0.896968
ENSMUSG00000023886	6.92884e-120	3.20645e-117	0.868481
ENSMUSG00000036856	1.6568e-72	3.11479e-70	0.859393
ENSMUSG00000020803	6.97979e-81	1.7139e-78	0.856089
ENSMUSG00000087658	2.12616e-85	5.68487e-83	0.856
ENSMUSG00000037060	1.47215e-107	5.9043e-105	0.835795
ENSMUSG00000057614	7.05866e-74	1.43949e-71	0.82787
ENSMUSG00000026167	3.57657e-124	1.95606e-121	0.823071
ENSMUSG00000017607	2.93913e-77	6.54882e-75	0.821016
ENSMUSG00000040681	7.0575e-58	9.64953e-56	0.819303
ENSMUSG00000028565	3.0369e-57	3.97174e-55	0.815506
ENSMUSG00000044337	3.46997e-88	9.48878e-86	0.812791
ENSMUSG00000039405	3.53179e-77	7.72627e-75	0.811048
ENSMUSG00000042312	1.47287e-52	1.80833e-50	0.800905
ENSMUSG00000028173	2.30704e-74	4.78591e-72	0.795379
ENSMUSG00000035493	3.00102e-71	5.3893e-69	0.779116
ENSMUSG00000055044	1.12091e-61	1.68585e-59	0.765792
ENSMUSG00000000125	1.49226e-104	5.28084e-102	0.765418
ENSMUSG00000032011	3.00603e-105	1.09602e-102	0.764606
ENSMUSG00000070348	7.58709e-81	1.82576e-78	0.75376
ENSMUSG00000031841	3.41733e-106	1.32637e-103	0.738547
ENSMUSG00000022462	1.77261e-55	2.22167e-53	0.730135
ENSMUSG00000067001	1.34867e-90	3.95784e-88	0.727666
ENSMUSG00000028464	4.35624e-78	9.88949e-76	0.688793
ENSMUSG00000002799	1.83541e-96	6.13436e-94	0.682188
ENSMUSG00000026073	1.77948e-72	3.29396e-70	0.661583
ENSMUSG00000000058	5.87134e-56	7.43621e-54	0.659578
ENSMUSG00000021118	1.80162e-58	2.55024e-56	0.6557
ENSMUSG00000038816	1.08779e-92	3.35598e-90	0.653031
ENSMUSG00000024810	3.67385e-56	4.70252e-54	0.651217
ENSMUSG00000026479	6.53022e-75	1.37845e-72	0.64364
ENSMUSG00000041954	8.96535e-69	1.47769e-66	0.626521
ENSMUSG00000007888	4.11797e-81	1.03224e-78	0.625183
ENSMUSG00000001507	1.40899e-91	4.23823e-89	0.624771
ENSMUSG00000034109	1.6458e-59	2.38582e-57	0.622452
ENSMUSG00000041120	3.75466e-71	6.64354e-69	0.621364
ENSMUSG00000040254	1.7863e-78	4.13322e-76	0.613921
ENSMUSG00000023885	4.18355e-76	8.98866e-74	0.591942
ENSMUSG00000097850	6.93343e-63	1.05599e-60	0.563039
ENSMUSG00000033327	5.28e-67	8.47052e-65	0.554965
ENSMUSG00000025150	6.22096e-71	1.06929e-68	0.53839
ENSMUSG00000051910	1.15062e-73	2.26955e-71	0.520884
ENSMUSG00000041936	7.50488e-73	1.45643e-70	0.514187
ENSMUSG00000061048	1.55002e-78	3.65683e-76	0.511751
ENSMUSG00000015533	7.85004e-60	1.15185e-57	0.500861
ENSMUSG00000074364	5.48956e-65	8.57797e-63	0.499333
ENSMUSG00000018012	1.75164e-66	2.77313e-64	0.497737
ENSMUSG00000033420	1.04652e-71	1.90783e-69	0.494574
ENSMUSG00000029075	2.59787e-57	3.4349e-55	0.469839
ENSMUSG00000025650	2.73259e-63	4.2152e-61	0.452003
ENSMUSG00000070436	4.41226e-55	5.47303e-53	0.417547
ENSMUSG00000063564	9.10944e-58	1.23151e-55	0.402586
ENSMUSG00000029335	3.31317e-59	4.74572e-57	0.400499
ENSMUSG00000079355	1.07747e-57	1.44046e-55	0.399853
ENSMUSG00000037852	9.26322e-52	1.12581e-49	0.395111
ENSMUSG00000029671	6.66802e-58	9.22179e-56	0.385414
ENSMUSG00000040488	1.53385e-51	1.84553e-49	0.35296

### Sheet: clust2_recluster
Supplementary Table S4: Top 100 marker genes per cluster of re-clustered dataset (Keratinocytes, APCs, and T cells)
Ensmbl = Ensembl code, p.value = p-value, FDR = false discovery rate, summary.logFC = log fold change
Ensmbl	p.value	FDR	summary.logFC
ENSMUSG00000035557	3.5584e-166	4.28147e-162	4.18569
ENSMUSG00000061397	6.44152e-120	3.87522e-116	3.32214
ENSMUSG00000074199	6.80228e-104	1.6369e-100	3.11702
ENSMUSG00000050359	3.73749e-97	6.42422e-94	2.92637
ENSMUSG00000024846	1.06731e-82	1.28419e-79	2.8972
ENSMUSG00000050756	5.55183e-78	5.56664e-75	2.55584
ENSMUSG00000045545	3.94945e-103	7.91996e-100	2.42931
ENSMUSG00000046056	2.02849e-91	3.05085e-88	2.29331
ENSMUSG00000092586	9.38466e-106	2.82291e-102	2.18227
ENSMUSG00000000567	2.00457e-111	8.03964e-108	1.80542
ENSMUSG00000061527	6.6111e-79	7.23134e-76	1.72379
ENSMUSG00000030713	8.14559e-68	5.76516e-65	1.62194
ENSMUSG00000102308	1.049e-54	4.50772e-52	1.60734
ENSMUSG00000055561	1.46299e-72	1.25733e-69	1.6061
ENSMUSG00000073888	9.45669e-64	6.32127e-61	1.60387
ENSMUSG00000033765	4.34135e-39	8.03617e-37	1.51564
ENSMUSG00000028435	3.19666e-69	2.40389e-66	1.47596
ENSMUSG00000026879	9.54884e-60	5.22235e-57	1.41339
ENSMUSG00000067594	1.16492e-60	6.67445e-58	1.39362
ENSMUSG00000003541	1.72178e-72	1.38109e-69	1.34393
ENSMUSG00000020044	1.28276e-90	1.71491e-87	1.34319
ENSMUSG00000047501	1.07386e-53	4.03772e-51	1.31131
ENSMUSG00000022893	6.61494e-61	3.97955e-58	1.28349
ENSMUSG00000025351	1.28753e-51	4.55633e-49	1.23543
ENSMUSG00000045394	2.58077e-52	9.40966e-50	1.11475
ENSMUSG00000032068	5.42032e-31	6.5876e-29	1.07803
ENSMUSG00000004032	7.50379e-73	6.94504e-70	1.06785
ENSMUSG00000052684	4.05234e-34	6.17187e-32	1.05973
ENSMUSG00000079523	3.4519e-44	8.47619e-42	1.04199
ENSMUSG00000028716	1.00959e-59	5.28145e-57	0.986739
ENSMUSG00000022754	1.0254e-40	2.05627e-38	0.964992
ENSMUSG00000017466	4.58526e-54	1.77967e-51	0.936108
ENSMUSG00000021765	1.51337e-42	3.31069e-40	0.891729
ENSMUSG00000033508	2.99687e-32	3.87724e-30	0.830193
ENSMUSG00000028184	8.25511e-63	5.22765e-60	0.819666
ENSMUSG00000019970	1.33225e-47	3.90967e-45	0.800955
ENSMUSG00000004885	2.01878e-49	6.39211e-47	0.798618
ENSMUSG00000037185	7.27327e-34	1.04181e-31	0.786517
ENSMUSG00000001300	2.30245e-47	6.59598e-45	0.782951
ENSMUSG00000018907	2.69677e-58	1.35198e-55	0.78265
ENSMUSG00000027800	3.07002e-40	5.95782e-38	0.782268
ENSMUSG00000022952	1.15897e-45	3.03146e-43	0.752767
ENSMUSG00000058135	5.9688e-49	1.79542e-46	0.748138
ENSMUSG00000046402	1.6346e-54	6.7819e-52	0.71757
ENSMUSG00000020607	5.59345e-47	1.49557e-44	0.705664
ENSMUSG00000054364	5.98228e-34	8.88627e-32	0.692508
ENSMUSG00000008575	8.1893e-31	9.85337e-29	0.687863
ENSMUSG00000044322	1.86694e-56	8.98519e-54	0.684682
ENSMUSG00000032262	5.25464e-37	9.03198e-35	0.655802
ENSMUSG00000022528	1.95466e-36	3.26646e-34	0.654942
ENSMUSG00000063130	4.81523e-49	1.48556e-46	0.653221
ENSMUSG00000037188	1.76937e-44	4.43522e-42	0.649508
ENSMUSG00000070436	7.60747e-33	1.02846e-30	0.641906
ENSMUSG00000035258	4.14771e-50	1.38626e-47	0.641737
ENSMUSG00000021939	6.59819e-32	8.18448e-30	0.626263
ENSMUSG00000075217	4.93371e-55	2.19861e-52	0.618314
ENSMUSG00000050295	1.0881e-55	5.03537e-53	0.60583
ENSMUSG00000019102	1.04477e-42	2.37182e-40	0.597458
ENSMUSG00000067219	1.42102e-42	3.16624e-40	0.595849
ENSMUSG00000072949	4.47438e-54	1.77967e-51	0.585203
ENSMUSG00000029838	1.11646e-33	1.56201e-31	0.583405
ENSMUSG00000033060	2.93313e-32	3.83602e-30	0.577688
ENSMUSG00000037868	1.26695e-37	2.24176e-35	0.577047
ENSMUSG00000008540	9.37686e-38	1.68392e-35	0.558816
ENSMUSG00000036169	4.62377e-40	8.83067e-38	0.552512
ENSMUSG00000032883	6.0243e-35	9.53742e-33	0.551765
ENSMUSG00000020029	3.16971e-34	4.88949e-32	0.541329
ENSMUSG00000050296	2.61968e-34	4.09351e-32	0.537899
ENSMUSG00000028464	2.16888e-42	4.66e-40	0.513248
ENSMUSG00000020388	1.01615e-49	3.30442e-47	0.509803
ENSMUSG00000032033	9.23936e-42	1.95032e-39	0.509122
ENSMUSG00000007655	1.05609e-40	2.0831e-38	0.501679
ENSMUSG00000053702	2.8703e-47	8.03151e-45	0.499186
ENSMUSG00000068740	8.88117e-34	1.25716e-31	0.495196
ENSMUSG00000004558	1.17505e-50	4.03947e-48	0.492676
ENSMUSG00000024501	2.58616e-41	5.36495e-39	0.492139
ENSMUSG00000000739	4.39436e-43	1.03672e-40	0.490019
ENSMUSG00000006205	6.52058e-34	9.56775e-32	0.489334
ENSMUSG00000023571	4.54011e-47	1.24151e-44	0.489192
ENSMUSG00000032418	5.73366e-44	1.37975e-41	0.483388
ENSMUSG00000006411	1.3096e-44	3.35258e-42	0.481832
ENSMUSG00000033066	1.01444e-42	2.34726e-40	0.459923
ENSMUSG00000097850	1.14829e-33	1.58807e-31	0.455752
ENSMUSG00000020566	5.01574e-41	1.02287e-38	0.439282
ENSMUSG00000015143	1.07908e-39	2.02867e-37	0.437758
ENSMUSG00000032454	5.84392e-35	9.3752e-33	0.427994
ENSMUSG00000051375	4.09213e-32	5.18279e-30	0.423328
ENSMUSG00000013766	3.55751e-32	4.55361e-30	0.417409
ENSMUSG00000074155	5.83804e-35	9.3752e-33	0.411915
ENSMUSG00000037419	5.83319e-38	1.06341e-35	0.395237
ENSMUSG00000025780	4.99582e-34	7.51371e-32	0.391471
ENSMUSG00000017204	9.50405e-33	1.25662e-30	0.385157
ENSMUSG00000022661	9.19849e-33	1.22974e-30	0.36838
ENSMUSG00000038600	1.20141e-33	1.64266e-31	0.361532
ENSMUSG00000071019	5.35432e-36	8.8251e-34	0.361264
ENSMUSG00000050199	4.84672e-37	8.45156e-35	0.357097
ENSMUSG00000024479	7.13409e-34	1.03419e-31	0.35042
ENSMUSG00000037605	1.05833e-36	1.79349e-34	0.345976
ENSMUSG00000052512	2.29152e-31	2.81342e-29	0.336146
ENSMUSG00000048706	4.45111e-32	5.57872e-30	0.297523

### Sheet: clust3_recluster
Supplementary Table S4: Top 100 marker genes per cluster of re-clustered dataset (Keratinocytes, APCs, and T cells)
Ensmbl = Ensembl code, p.value = p-value, FDR = false discovery rate, summary.logFC = log fold change
Ensmbl	p.value	FDR	summary.logFC
ENSMUSG00000074199	0	0	5.89924
ENSMUSG00000019761	0	0	5.73449
ENSMUSG00000046834	0	0	4.88836
ENSMUSG00000033765	0	0	3.88991
ENSMUSG00000031757	0	0	3.58379
ENSMUSG00000046056	0	0	3.49609
ENSMUSG00000067594	4.65602e-289	5.60212e-286	3.36187
ENSMUSG00000092586	2.02849e-228	2.2188e-225	2.48719
ENSMUSG00000043681	3.38689e-292	4.52789e-289	2.45266
ENSMUSG00000022108	1.38312e-134	5.04293e-132	2.41629
ENSMUSG00000073602	3.84786e-306	5.78718e-303	2.39564
ENSMUSG00000050359	6.15729e-139	2.46948e-136	2.38541
ENSMUSG00000062345	2.41193e-76	3.22448e-74	2.30661
ENSMUSG00000054091	4.57909e-221	4.5913e-218	2.21051
ENSMUSG00000054146	5.88375e-89	9.83241e-87	2.17079
ENSMUSG00000040280	2.05521e-177	1.54552e-174	2.08368
ENSMUSG00000032262	2.03210444253885e-310	3.4929e-307	2.06314
ENSMUSG00000026385	2.96038e-139	1.22825e-136	1.99991
ENSMUSG00000027533	3.22434e-80	4.61849e-78	1.94009
ENSMUSG00000061527	4.96209e-96	9.04604e-94	1.91396
ENSMUSG00000028262	5.38524e-116	1.58037e-113	1.78261
ENSMUSG00000069441	5.57922e-218	5.16379e-215	1.78219
ENSMUSG00000034634	1.38041e-108	3.32182e-106	1.68581
ENSMUSG00000011884	6.94119e-123	2.2572e-120	1.5264
ENSMUSG00000002797	9.21471e-177	6.52185e-174	1.5116
ENSMUSG00000008601	7.61241e-179	6.10616e-176	1.49288
ENSMUSG00000022754	2.86743e-172	1.91672e-169	1.48461
ENSMUSG00000050335	1.96553e-83	2.91966e-81	1.47439
ENSMUSG00000026989	6.5481e-116	1.87587e-113	1.44205
ENSMUSG00000060962	5.77693e-146	2.89617e-143	1.43531
ENSMUSG00000030793	1.25799e-106	2.85588e-104	1.32358
ENSMUSG00000071858	1.79394e-116	5.39616e-114	1.25818
ENSMUSG00000028416	4.611e-98	8.80628e-96	1.24858
ENSMUSG00000057454	4.21642e-93	7.35246e-91	1.2314
ENSMUSG00000078144	3.07508e-105	6.72716e-103	1.21869
ENSMUSG00000021950	2.12913e-135	8.00553e-133	1.19334
ENSMUSG00000053522	1.11343e-183	9.56918e-181	1.17071
ENSMUSG00000003531	1.32783e-140	5.9172e-138	1.154
ENSMUSG00000025064	1.00716e-118	3.18897e-116	1.13575
ENSMUSG00000019851	1.1586e-155	7.33697e-153	1.13041
ENSMUSG00000067006	2.7028e-111	6.91918e-109	1.11211
ENSMUSG00000028148	1.28114e-154	7.70734e-152	1.10544
ENSMUSG00000025481	6.94298e-85	1.08491e-82	1.10397
ENSMUSG00000057933	1.8094e-152	1.0367e-149	1.09931
ENSMUSG00000042684	1.18173e-102	2.40994e-100	1.07955
ENSMUSG00000037185	1.95807e-111	5.12164e-109	1.07421
ENSMUSG00000048766	2.98223e-130	1.05536e-127	1.06991
ENSMUSG00000034607	4.96743e-108	1.17192e-105	1.05048
ENSMUSG00000044408	2.196e-75	2.87199e-73	1.03723
ENSMUSG00000024846	8.14036e-110	2.04052e-107	1.02208
ENSMUSG00000050296	1.42261e-142	6.58338e-140	1.01584
ENSMUSG00000056880	3.19839e-125	1.06897e-122	1.00416
ENSMUSG00000029359	6.07806e-92	1.04473e-89	0.990512
ENSMUSG00000028716	4.44236e-105	9.54473e-103	0.985499
ENSMUSG00000039238	2.00782e-114	5.61816e-112	0.970642
ENSMUSG00000024096	1.46547e-68	1.76325e-66	0.96654
ENSMUSG00000018907	1.11705e-106	2.58468e-104	0.960651
ENSMUSG00000075217	6.21857e-149	3.25312e-146	0.957321
ENSMUSG00000026450	3.62619e-74	4.64153e-72	0.942067
ENSMUSG00000009013	3.16296e-84	4.75709e-82	0.938513
ENSMUSG00000040254	5.37667e-152	2.94055e-149	0.934783
ENSMUSG00000001552	2.97783e-109	7.31208e-107	0.928102
ENSMUSG00000055561	1.49103e-84	2.3e-82	0.925772
ENSMUSG00000047250	3.65429e-101	7.20794e-99	0.923591
ENSMUSG00000073987	8.96183e-96	1.60938e-93	0.919054
ENSMUSG00000003955	2.05541e-79	2.87567e-77	0.916513
ENSMUSG00000041660	4.78212e-117	1.47534e-114	0.916448
ENSMUSG00000019853	4.24658e-106	9.46201e-104	0.911435
ENSMUSG00000059898	1.78693e-76	2.41577e-74	0.908609
ENSMUSG00000032013	4.41201e-88	7.17369e-86	0.904122
ENSMUSG00000013766	2.2365e-140	9.61058e-138	0.896365
ENSMUSG00000032091	6.70144e-136	2.60102e-133	0.889246
ENSMUSG00000015093	1.86254e-104	3.93159e-102	0.88323
ENSMUSG00000048399	9.15535e-144	4.40629e-141	0.852121
ENSMUSG00000036960	4.61231e-112	1.23323e-109	0.834972
ENSMUSG00000006378	2.28954e-98	4.44319e-96	0.822557
ENSMUSG00000045019	6.17961e-130	2.12437e-127	0.81723
ENSMUSG00000018796	3.98817e-96	7.38241e-94	0.816247
ENSMUSG00000031176	3.14854e-73	3.94617e-71	0.797371
ENSMUSG00000029059	2.67743e-88	4.41299e-86	0.790956
ENSMUSG00000022111	1.46853e-73	1.85994e-71	0.785079
ENSMUSG00000024597	1.78296e-82	2.61617e-80	0.753418
ENSMUSG00000006411	8.38865e-114	2.29392e-111	0.752631
ENSMUSG00000099269	1.20494e-91	2.04196e-89	0.732767
ENSMUSG00000041801	7.07897e-88	1.13565e-85	0.731504
ENSMUSG00000053765	1.55418e-84	2.36708e-82	0.713009
ENSMUSG00000069255	1.55634e-75	2.05779e-73	0.707694
ENSMUSG00000020656	2.94763e-72	3.61897e-70	0.701432
ENSMUSG00000007892	2.57051e-75	3.32563e-73	0.700331
ENSMUSG00000032418	5.20757e-102	1.04429e-99	0.690345
ENSMUSG00000024059	2.92205e-72	3.61897e-70	0.667338
ENSMUSG00000028236	5.14357e-97	9.66991e-95	0.659475
ENSMUSG00000056078	3.54966e-103	7.36371e-101	0.65941
ENSMUSG00000039092	4.59144e-80	6.49932e-78	0.647102
ENSMUSG00000000125	7.62018e-95	1.34832e-92	0.608408
ENSMUSG00000042357	2.59821e-79	3.5933e-77	0.60731
ENSMUSG00000028749	7.54922e-81	1.09436e-78	0.597756
ENSMUSG00000078598	3.07201e-86	4.86347e-84	0.577614
ENSMUSG00000073601	3.88651e-78	5.31391e-76	0.510786
ENSMUSG00000049214	9.6651e-69	1.17465e-66	0.485414

### Sheet: clust4_recluster
Supplementary Table S4: Top 100 marker genes per cluster of re-clustered dataset (Keratinocytes, APCs, and T cells)
Ensmbl = Ensembl code, p.value = p-value, FDR = false discovery rate, summary.logFC = log fold change
Ensmbl	p.value	FDR	summary.logFC
ENSMUSG00000050359	0	0	5.94835
ENSMUSG00000074199	0	0	5.33072
ENSMUSG00000019761	0	0	5.2676
ENSMUSG00000062345	4.19363e-276	4.20481e-273	5.20037
ENSMUSG00000046834	0	0	4.52244
ENSMUSG00000033765	0	0	4.05603
ENSMUSG00000032068	6.92936e-275	6.41339e-272	3.76862
ENSMUSG00000046056	0	0	3.60912
ENSMUSG00000047501	0	0	3.49815
ENSMUSG00000031757	4.79016e-305	6.40391e-302	3.22295
ENSMUSG00000053797	2.03997e-178	6.81804e-176	3.1706
ENSMUSG00000028128	5.30381e-278	5.80141e-275	3.01358
ENSMUSG00000022512	3.54013e-243	2.36638e-240	3.00159
ENSMUSG00000092586	1.91602e-265	1.53691e-262	2.87995
ENSMUSG00000067594	2.38981e-240	1.51338e-237	2.76346
ENSMUSG00000057454	0	0	2.71405
ENSMUSG00000045394	3.13087e-164	9.18797e-162	2.7133
ENSMUSG00000061527	2.04842e-129	3.57198e-127	2.42862
ENSMUSG00000034634	6.43523e-159	1.80067e-156	2.1707
ENSMUSG00000037188	3.30936e-301	3.98182e-298	2.16655
ENSMUSG00000002797	1.94026e-257	1.45908e-254	2.13163
ENSMUSG00000020427	7.30964e-123	1.12756e-120	2.03529
ENSMUSG00000043681	2.14168e-230	1.28843e-227	2.03371
ENSMUSG00000034957	1.06514e-165	3.20395e-163	2.01094
ENSMUSG00000026638	1.92703e-229	1.1041e-226	2.00367
ENSMUSG00000028262	5.13867e-153	1.28809e-150	1.98415
ENSMUSG00000056313	3.69328e-152	9.06888e-150	1.87961
ENSMUSG00000050335	2.03838e-120	2.99095e-118	1.8733
ENSMUSG00000030208	5.95741e-137	1.23585e-134	1.85169
ENSMUSG00000028435	2.63245e-156	7.19856e-154	1.84212
ENSMUSG00000073602	2.06219e-209	9.9249e-207	1.83209
ENSMUSG00000048455	2.15843e-109	2.70523e-107	1.8286
ENSMUSG00000024922	5.32091e-154	1.39176e-151	1.82582
ENSMUSG00000024810	4.20479e-127	7.12564e-125	1.77512
ENSMUSG00000054091	1.09482e-218	5.72733e-216	1.7625
ENSMUSG00000032262	1.71661e-246	1.21495e-243	1.71895
ENSMUSG00000024912	1.29681e-199	5.77896e-197	1.65999
ENSMUSG00000024659	3.27466e-117	4.58148e-115	1.64415
ENSMUSG00000025064	4.3432e-228	2.37533e-225	1.62667
ENSMUSG00000040280	5.76871e-134	1.1195e-131	1.62234
ENSMUSG00000060962	2.13152e-177	6.93147e-175	1.61549
ENSMUSG00000069441	1.22985e-192	4.7734e-190	1.59453
ENSMUSG00000079144	2.08507e-184	7.37868e-182	1.59316
ENSMUSG00000051397	8.87941e-166	2.73941e-163	1.56945
ENSMUSG00000050296	5.96817e-270	5.12922e-267	1.56557
ENSMUSG00000028849	5.81503e-116	7.8614e-114	1.55758
ENSMUSG00000012350	6.30124e-179	2.16619e-176	1.55082
ENSMUSG00000067006	8.97518e-195	3.59965e-192	1.55053
ENSMUSG00000020023	4.0931e-211	2.05201e-208	1.48816
ENSMUSG00000020386	2.06221e-176	6.5296e-174	1.41616
ENSMUSG00000005148	1.02476e-198	4.40354e-196	1.4076
ENSMUSG00000031089	3.59775e-117	4.97564e-115	1.40135
ENSMUSG00000022111	1.0656e-184	3.88524e-182	1.38521
ENSMUSG00000115388	5.21353e-137	1.10051e-134	1.37395
ENSMUSG00000022754	2.2095e-153	5.65633e-151	1.36866
ENSMUSG00000025481	1.66719e-119	2.38806e-117	1.34576
ENSMUSG00000048490	2.85331e-135	5.72183e-133	1.33194
ENSMUSG00000039782	1.2581e-116	1.72016e-114	1.32043
ENSMUSG00000056632	2.33294e-143	5.39807e-141	1.31889
ENSMUSG00000019851	4.37461e-202	2.02444e-199	1.31452
ENSMUSG00000020656	8.54924e-191	3.21452e-188	1.29927
ENSMUSG00000026450	1.77548e-127	3.0518e-125	1.29614
ENSMUSG00000005125	3.42844e-135	6.76245e-133	1.29539
ENSMUSG00000028716	3.38932e-141	7.5519e-139	1.23861
ENSMUSG00000039238	1.15091e-141	2.61278e-139	1.23461
ENSMUSG00000055561	1.04186e-121	1.54762e-119	1.23161
ENSMUSG00000028840	8.66406e-119	1.22642e-116	1.22678
ENSMUSG00000037185	1.53496e-131	2.75652e-129	1.21981
ENSMUSG00000033730	2.08513e-137	4.48004e-135	1.21918
ENSMUSG00000026970	3.13167e-124	5.02403e-122	1.21833
ENSMUSG00000028780	1.42893e-135	2.91406e-133	1.2168
ENSMUSG00000026558	6.876e-132	1.25352e-129	1.1885
ENSMUSG00000007379	1.19588e-125	1.97108e-123	1.17467
ENSMUSG00000019960	8.02348e-116	1.07265e-113	1.17033
ENSMUSG00000027859	1.2226e-151	2.94207e-149	1.1556
ENSMUSG00000062825	4.58339e-124	7.25622e-122	1.14931
ENSMUSG00000061559	1.72873e-122	2.60002e-120	1.13671
ENSMUSG00000020224	4.4892e-113	5.74618e-111	1.1323
ENSMUSG00000047547	1.32204e-133	2.48544e-131	1.13116
ENSMUSG00000001552	1.49731e-160	4.28945e-158	1.12577
ENSMUSG00000024812	8.1302e-134	1.55274e-131	1.11686
ENSMUSG00000037933	3.53823e-106	4.3002e-104	1.1035
ENSMUSG00000059898	1.2394e-115	1.63874e-113	1.08551
ENSMUSG00000028403	5.59895e-131	9.90684e-129	1.0704
ENSMUSG00000057933	3.76209e-155	1.0059e-152	1.06045
ENSMUSG00000047250	1.50032e-132	2.77721e-130	1.0552
ENSMUSG00000047281	2.32239e-195	9.63551e-193	1.03055
ENSMUSG00000027613	1.79652e-108	2.20569e-106	0.995851
ENSMUSG00000016382	1.87039e-115	2.44615e-113	0.971302
ENSMUSG00000046623	3.57646e-112	4.52968e-110	0.966233
ENSMUSG00000048399	2.38038e-151	5.61582e-149	0.959549
ENSMUSG00000067219	2.27833e-125	3.70445e-123	0.925168
ENSMUSG00000033352	7.56799e-109	9.38743e-107	0.905228
ENSMUSG00000070305	4.6675e-123	7.29343e-121	0.903142
ENSMUSG00000067616	5.88946e-127	9.84195e-125	0.896684
ENSMUSG00000040254	1.8437e-137	4.03334e-135	0.82461
ENSMUSG00000053522	5.25298e-106	6.32038e-104	0.811656
ENSMUSG00000075217	7.92236e-123	1.20661e-120	0.779478
ENSMUSG00000028148	4.4222e-114	5.72128e-112	0.75189
ENSMUSG00000032418	1.59045e-119	2.30557e-117	0.707558

### Sheet: clust5_recluster
Supplementary Table S4: Top 100 marker genes per cluster of re-clustered dataset (Keratinocytes, APCs, and T cells)
Ensmbl = Ensembl code, p.value = p-value, FDR = false discovery rate, summary.logFC = log fold change
Ensmbl	p.value	FDR	summary.logFC
ENSMUSG00000074199	0	0	6.80279
ENSMUSG00000046056	0	0	5.43774
ENSMUSG00000092586	0	0	5.01817
ENSMUSG00000019761	0	0	6.46195
ENSMUSG00000033765	0	0	5.12116
ENSMUSG00000032262	0	0	3.53442
ENSMUSG00000046834	0	0	5.0674
ENSMUSG00000067594	0	0	6.29058
ENSMUSG00000043681	0	0	3.57817
ENSMUSG00000050359	0	0	6.38279
ENSMUSG00000069441	0	0	2.74319
ENSMUSG00000073602	0	0	3.48466
ENSMUSG00000047501	0	0	3.66135
ENSMUSG00000002797	0	0	2.58015
ENSMUSG00000057454	0	0	2.73153
ENSMUSG00000022754	9.64976231185789e-314	7.25662125864757e-311	2.19851
ENSMUSG00000037185	2.71294002323326e-313	1.92012319762723e-310	2.09735
ENSMUSG00000034607	1.61148e-306	1.07719e-303	2.13
ENSMUSG00000028716	9.57499e-305	6.06349e-302	2.38923
ENSMUSG00000050296	3.2162e-300	1.93487e-297	1.96498
ENSMUSG00000047250	1.17869e-288	6.75335e-286	1.86593
ENSMUSG00000028148	1.36174e-280	7.44749e-278	2.20702
ENSMUSG00000008601	8.3615e-278	4.37415e-275	2.02486
ENSMUSG00000048399	3.36509e-270	1.68703e-267	1.83646
ENSMUSG00000019851	2.96162e-268	1.42537e-265	1.6388
ENSMUSG00000053522	1.31671e-264	6.09334e-262	1.5241
ENSMUSG00000029359	1.61578e-264	7.2004e-262	2.68109
ENSMUSG00000060962	3.23937e-264	1.392e-261	2.15857
ENSMUSG00000027533	4.0969e-262	1.69979e-259	3.33696
ENSMUSG00000001552	4.8795e-259	1.957e-256	1.55657
ENSMUSG00000067006	3.55415e-258	1.37947e-255	1.90172
ENSMUSG00000057933	1.073e-254	4.0345e-252	1.91137
ENSMUSG00000019853	3.23094e-254	1.17802e-251	1.91909
ENSMUSG00000048766	1.66528e-251	5.89312e-249	2.30798
ENSMUSG00000026989	4.61288e-251	1.58578e-248	2.56798
ENSMUSG00000071858	9.03307e-251	3.01905e-248	3.01439
ENSMUSG00000018907	1.75762e-248	5.71559e-246	2.31455
ENSMUSG00000015093	1.75618e-246	5.56061e-244	1.99765
ENSMUSG00000075217	3.01238e-245	9.29359e-243	1.68074
ENSMUSG00000024846	1.15674e-244	3.47947e-242	2.53655
ENSMUSG00000046623	3.51033e-237	1.03015e-234	1.76329
ENSMUSG00000055561	4.97666e-234	1.4257e-231	3.00706
ENSMUSG00000039092	5.37609e-234	1.50431e-231	1.60242
ENSMUSG00000062345	5.91656e-233	1.61791e-230	4.41227
ENSMUSG00000032418	2.52729e-230	6.75742e-228	1.52811
ENSMUSG00000032091	1.65575e-229	4.33088e-227	1.41301
ENSMUSG00000011884	3.3696e-228	8.62618e-226	2.49111
ENSMUSG00000020386	4.52404e-226	1.13403e-223	2.30405
ENSMUSG00000115388	3.05493e-217	7.50141e-215	2.04619
ENSMUSG00000044408	5.84785e-217	1.40723e-214	2.00987
ENSMUSG00000054889	6.85153e-217	1.61642e-214	1.7376
ENSMUSG00000020656	1.40332e-216	3.24707e-214	1.39539
ENSMUSG00000042684	1.78575e-214	4.05399e-212	1.83998
ENSMUSG00000006378	1.52201e-208	3.39127e-206	1.55837
ENSMUSG00000022111	1.50085e-206	3.28331e-204	1.51105
ENSMUSG00000029059	2.01214e-202	4.32322e-200	1.59843
ENSMUSG00000054091	9.41884e-202	1.9882e-199	2.23029
ENSMUSG00000073987	3.76426e-201	7.8089e-199	1.81931
ENSMUSG00000047547	8.17509e-199	1.66716e-196	1.41391
ENSMUSG00000026385	3.39306e-198	6.80422e-196	2.68667
ENSMUSG00000026879	5.10633e-198	1.0072e-195	1.6032
ENSMUSG00000003271	1.44666e-197	2.80746e-195	1.81309
ENSMUSG00000050463	1.65787e-194	3.16626e-192	1.78635
ENSMUSG00000028236	2.48252e-194	4.66713e-192	1.37351
ENSMUSG00000059898	2.82113e-192	5.22213e-190	1.5427
ENSMUSG00000001247	6.93753e-191	1.26473e-188	1.29167
ENSMUSG00000026450	7.71901e-191	1.3862e-188	1.64565
ENSMUSG00000032013	3.32983e-189	5.89183e-187	1.3841
ENSMUSG00000059743	7.98348e-189	1.39213e-186	2.08601
ENSMUSG00000006411	2.06e-186	3.54085e-184	1.18062
ENSMUSG00000024953	1.12867e-185	1.91271e-183	2.05441
ENSMUSG00000026413	2.34589e-184	3.92024e-182	1.43671
ENSMUSG00000033508	2.91779e-182	4.80916e-180	3.52725
ENSMUSG00000031757	2.55879e-181	4.16046e-179	3.17424
ENSMUSG00000034282	1.21481e-178	1.94888e-176	1.28034
ENSMUSG00000031284	1.26326e-178	1.99994e-176	1.25848
ENSMUSG00000040254	6.3088e-178	9.85811e-176	1.18014
ENSMUSG00000028128	4.51591e-176	6.96607e-174	2.81901
ENSMUSG00000058672	2.60242e-174	3.96358e-172	2.05859
ENSMUSG00000036402	5.4615e-174	8.2141e-172	1.75133
ENSMUSG00000018796	7.95926e-174	1.18229e-171	1.241
ENSMUSG00000028383	5.41958e-173	7.95224e-171	1.09902
ENSMUSG00000039782	1.92484e-172	2.79032e-170	1.77325
ENSMUSG00000051375	8.21455e-172	1.17664e-169	1.25297
ENSMUSG00000070305	7.58677e-170	1.07393e-167	1.21973
ENSMUSG00000045019	1.68582e-169	2.35858e-167	1.14114
ENSMUSG00000037188	9.84513e-169	1.36157e-166	1.76442
ENSMUSG00000059956	5.06578e-167	6.92631e-165	1.88651
ENSMUSG00000040714	4.157e-166	5.6199e-164	1.21639
ENSMUSG00000022512	8.26768e-164	1.1053e-161	1.64242
ENSMUSG00000061126	1.92498e-162	2.54521e-160	1.05429
ENSMUSG00000102308	4.62438e-162	6.04788e-160	3.42201
ENSMUSG00000028416	1.90473e-161	2.46427e-159	1.77394
ENSMUSG00000025279	7.8688e-161	1.00721e-158	1.86169
ENSMUSG00000041660	1.23082e-160	1.55887e-158	1.06813
ENSMUSG00000061928	2.50389e-160	3.13821e-158	1.13073
ENSMUSG00000033730	2.87226e-160	3.56279e-158	1.3305
ENSMUSG00000030793	5.328e-160	6.54147e-158	1.78498
ENSMUSG00000015932	5.42305e-160	6.59092e-158	1.46134
ENSMUSG00000042357	5.9876e-159	7.20428e-157	1.22762

### Sheet: clust6_recluster
Supplementary Table S4: Top 100 marker genes per cluster of re-clustered dataset (Keratinocytes, APCs, and T cells)
Ensmbl = Ensembl code, p.value = p-value, FDR = false discovery rate, summary.logFC = log fold change
Ensmbl	p.value	FDR	summary.logFC
ENSMUSG00000024610	8.18791e-203	2.29109e-200	6.2379
ENSMUSG00000069516	0	0	6.20535
ENSMUSG00000009185	2.35296e-154	3.58365e-152	5.66483
ENSMUSG00000026728	0	0	5.41799
ENSMUSG00000064373	0	0	5.34396
ENSMUSG00000029373	5.79087e-279	4.46679e-276	5.0935
ENSMUSG00000036594	6.9233e-165	1.26214e-162	4.97655
ENSMUSG00000026712	0	1.73808e-306	4.9764
ENSMUSG00000036887	2.8044e-238	1.40594e-235	4.87609
ENSMUSG00000021939	0	0	4.86711
ENSMUSG00000073421	2.99242e-156	4.73747e-154	4.62265
ENSMUSG00000036905	1.97531e-229	8.48821e-227	4.46945
ENSMUSG00000024661	1.60741139952738e-310	2.41755e-307	4.46185
ENSMUSG00000050708	0	0	4.42281
ENSMUSG00000058715	0	0	4.35629
ENSMUSG00000036896	5.716e-233	2.64519e-230	4.24777
ENSMUSG00000038642	2.37366e-306	2.85598e-303	4.11066
ENSMUSG00000005413	9.84668e-139	1.19672e-136	4.00004
ENSMUSG00000030579	4.86805e-281	4.18374e-278	3.78878
ENSMUSG00000039109	1.10042e-208	3.39494e-206	3.76389
ENSMUSG00000068220	1.66373e-258	1.17753e-255	3.75012
ENSMUSG00000069792	1.4852e-166	2.79217e-164	3.72162
ENSMUSG00000020120	1.88891e-211	6.31314e-209	3.71243
ENSMUSG00000022150	1.76711e-242	9.24428e-240	3.68337
ENSMUSG00000021190	3.45522e-305	3.77938e-302	3.66819
ENSMUSG00000006360	3.14034e-217	1.11131e-214	3.62574
ENSMUSG00000022587	6.54236e-214	2.24908e-211	3.60644
ENSMUSG00000051439	2.45826e-177	5.01317e-175	3.53901
ENSMUSG00000000318	1.67493e-217	6.10689e-215	3.53802
ENSMUSG00000034708	8.29543e-293	7.67774e-290	3.46824
ENSMUSG00000026872	4.10573e-255	2.74445e-252	3.41658
ENSMUSG00000024672	4.91584e-210	1.55651e-207	3.33879
ENSMUSG00000028581	5.93988e-279	4.46679e-276	3.28053
ENSMUSG00000074622	5.34268e-194	1.46098e-191	3.21957
ENSMUSG00000024621	6.11177e-243	3.34258e-240	3.20978
ENSMUSG00000017466	4.29663e-220	1.66765e-217	3.20375
ENSMUSG00000017754	5.12982e-219	1.92881e-216	3.19234
ENSMUSG00000049130	3.54554e-186	8.36469e-184	3.07461
ENSMUSG00000020077	6.20186e-180	1.33251e-177	2.96199
ENSMUSG00000018774	3.55277e-223	1.47403e-220	2.92875
ENSMUSG00000004207	0	0	2.92006
ENSMUSG00000040212	1.62138e-232	7.22534e-230	2.90127
ENSMUSG00000006519	3.30113e-220	1.32397e-217	2.84399
ENSMUSG00000037966	1.53896e-236	7.40671e-234	2.84086
ENSMUSG00000025351	3.99466e-168	7.62917e-166	2.83496
ENSMUSG00000017707	6.47959e-245	3.89812e-242	2.73841
ENSMUSG00000040552	6.85943e-194	1.83406e-191	2.71727
ENSMUSG00000016256	1.61932e-205	4.8709e-203	2.70063
ENSMUSG00000026482	8.54748e-165	1.53497e-162	2.66453
ENSMUSG00000030560	1.50258e-243	8.60908e-241	2.64562
ENSMUSG00000073490	2.94707e-162	4.99424e-160	2.64523
ENSMUSG00000072620	5.76098e-160	9.49536e-158	2.5928
ENSMUSG00000059498	4.44495e-205	1.30443e-202	2.56644
ENSMUSG00000025150	3.23991e-164	5.73273e-162	2.55625
ENSMUSG00000028494	6.43447e-143	8.32468e-141	2.54766
ENSMUSG00000021242	3.85995e-296	3.87024e-293	2.53786
ENSMUSG00000028249	3.84317e-252	2.43374e-249	2.53071
ENSMUSG00000015340	3.56902e-184	8.25817e-182	2.52868
ENSMUSG00000040747	4.60982e-210	1.49906e-207	2.51491
ENSMUSG00000060591	1.95142e-180	4.26899e-178	2.47528
ENSMUSG00000002985	5.19046e-149	7.34724e-147	2.47212
ENSMUSG00000112148	1.44899e-182	3.28949e-180	2.46158
ENSMUSG00000015243	1.80945e-163	3.11019e-161	2.46025
ENSMUSG00000026656	1.7368e-186	4.17944e-184	2.45687
ENSMUSG00000112023	5.1478e-165	9.52898e-163	2.44713
ENSMUSG00000060063	1.09671e-179	2.31502e-177	2.35515
ENSMUSG00000025232	4.505e-189	1.12925e-186	2.28649
ENSMUSG00000038612	4.96297e-192	1.29814e-189	2.27848
ENSMUSG00000036908	3.25337e-188	7.98868e-186	2.23902
ENSMUSG00000021998	2.13649e-178	4.43212e-176	2.23178
ENSMUSG00000026395	1.13089e-171	2.23064e-169	2.20799
ENSMUSG00000046805	5.84986e-143	7.6506e-141	2.20367
ENSMUSG00000024121	3.85963e-204	1.10569e-201	2.20332
ENSMUSG00000079419	1.08697e-152	1.61462e-150	2.19472
ENSMUSG00000056529	5.82755e-151	8.44784e-149	2.17662
ENSMUSG00000026126	9.72185e-148	1.36015e-145	2.12882
ENSMUSG00000017760	1.22278e-191	3.13031e-189	2.10023
ENSMUSG00000024679	1.69974e-159	2.76369e-157	2.06639
ENSMUSG00000052160	1.05455e-169	2.04651e-167	2.0632
ENSMUSG00000030703	2.71751e-139	3.33644e-137	2.05365
ENSMUSG00000009687	2.45152e-161	4.09676e-159	2.02324
ENSMUSG00000004730	2.35327e-146	3.1814e-144	2.01691
ENSMUSG00000001128	2.18756e-139	2.71347e-137	2.01401
ENSMUSG00000031246	6.94227e-164	1.21057e-161	2.00454
ENSMUSG00000026480	6.57196e-154	9.88422e-152	2.00168
ENSMUSG00000050721	1.34574e-141	1.72255e-139	1.96555
ENSMUSG00000060791	1.85679e-156	2.97878e-154	1.94729
ENSMUSG00000002111	7.16272e-156	1.1049e-153	1.93798
ENSMUSG00000030844	8.27126e-147	1.14391e-144	1.91389
ENSMUSG00000032562	1.71741e-174	3.44399e-172	1.91238
ENSMUSG00000024053	1.80989e-143	2.39303e-141	1.88185
ENSMUSG00000019943	2.08799e-145	2.79141e-143	1.84628
ENSMUSG00000031447	2.27051e-182	5.05902e-180	1.84294
ENSMUSG00000035493	1.03911e-139	1.30236e-137	1.82187
ENSMUSG00000039361	8.14336e-150	1.16644e-147	1.7984
ENSMUSG00000029622	4.44962e-156	6.95296e-154	1.78852
ENSMUSG00000073489	1.00973e-135	1.2149e-133	1.78367
ENSMUSG00000030096	1.20983e-140	1.53228e-138	1.69878
ENSMUSG00000020376	5.4769e-151	8.03635e-149	1.68943
ENSMUSG00000027712	1.59639e-146	2.18271e-144	1.67067

### Sheet: clust7_recluster
Supplementary Table S4: Top 100 marker genes per cluster of re-clustered dataset (Keratinocytes, APCs, and T cells)
Ensmbl = Ensembl code, p.value = p-value, FDR = false discovery rate, summary.logFC = log fold change
Ensmbl	p.value	FDR	summary.logFC
ENSMUSG00000026728	8.08131e-295	9.72344e-291	6.09851
ENSMUSG00000030579	3.11557e-279	1.87433e-275	4.37679
ENSMUSG00000029622	6.834e-275	2.74089e-271	2.56912
ENSMUSG00000050708	1.67291e-270	5.03212e-267	3.55437
ENSMUSG00000009687	3.55189e-261	8.54726e-258	3.61249
ENSMUSG00000049775	4.53889e-256	9.10199e-253	2.92492
ENSMUSG00000028581	1.50305e-255	2.58352e-252	3.29636
ENSMUSG00000058715	3.13937e-252	4.72161e-249	4.22433
ENSMUSG00000032562	3.60087e-242	4.81397e-239	2.33174
ENSMUSG00000000682	2.41941e-239	2.91104e-236	4.1125
ENSMUSG00000038642	1.01179e-237	1.10672e-234	4.04215
ENSMUSG00000040212	3.52231e-225	3.5317e-222	3.26828
ENSMUSG00000001020	2.99043e-224	2.76776e-221	4.80222
ENSMUSG00000020077	1.70673e-215	1.46682e-212	4.72896
ENSMUSG00000026395	1.57786e-208	1.26565e-205	2.8869
ENSMUSG00000060063	1.78559e-206	1.34277e-203	2.91691
ENSMUSG00000016256	2.12138e-206	1.50144e-203	2.81703
ENSMUSG00000000594	7.36131e-203	4.92063e-200	3.18327
ENSMUSG00000040747	1.39406e-202	8.82808e-200	2.79846
ENSMUSG00000021998	1.34323e-196	8.08089e-194	2.736
ENSMUSG00000006519	4.04434e-195	2.31721e-192	3.37925
ENSMUSG00000020120	1.66478e-193	9.10485e-191	3.27583
ENSMUSG00000030707	1.24414e-190	6.50846e-188	2.67628
ENSMUSG00000024610	1.63835e-187	8.21362e-185	7.42388
ENSMUSG00000069516	2.62208e-182	1.26196e-179	5.49322
ENSMUSG00000040659	1.2858e-181	5.9503e-179	2.2846
ENSMUSG00000018819	1.16973e-176	5.21268e-174	3.07616
ENSMUSG00000006360	2.30005e-176	9.88364e-174	4.15705
ENSMUSG00000021242	2.39197e-176	9.9242e-174	2.63759
ENSMUSG00000002111	3.04599e-175	1.22164e-172	2.36622
ENSMUSG00000024661	5.08138e-173	1.97223e-170	3.50114
ENSMUSG00000068220	2.3159e-166	8.70779e-164	3.48657
ENSMUSG00000030220	4.24527e-163	1.54785e-160	2.11508
ENSMUSG00000031207	8.64252e-162	3.05844e-159	1.8861
ENSMUSG00000046805	7.0542e-156	2.42503e-153	2.76729
ENSMUSG00000073421	1.09251e-155	3.65141e-153	6.11774
ENSMUSG00000026480	2.37026e-155	7.70785e-153	2.15753
ENSMUSG00000037649	5.13362e-155	1.62547e-152	3.14011
ENSMUSG00000026832	1.56624e-154	4.83204e-152	3.28421
ENSMUSG00000036594	2.94738e-154	8.86571e-152	6.06335
ENSMUSG00000031246	1.16472e-151	3.41803e-149	2.05114
ENSMUSG00000001025	1.51401e-148	4.33728e-146	2.9676
ENSMUSG00000024053	1.61564e-148	4.52079e-146	2.44149
ENSMUSG00000004207	8.18312e-148	2.23771e-145	2.90034
ENSMUSG00000112148	1.87012e-147	5.00029e-145	2.80564
ENSMUSG00000033685	2.03976e-145	5.33531e-143	1.93446
ENSMUSG00000072620	4.58213e-145	1.17302e-142	2.8919
ENSMUSG00000051439	1.41124e-140	3.5375e-138	3.52855
ENSMUSG00000029580	1.41746e-134	3.4806e-132	1.4182
ENSMUSG00000079547	1.47283e-134	3.54422e-132	2.70135
ENSMUSG00000031838	1.94413e-133	4.58662e-131	2.63734
ENSMUSG00000049866	1.43318e-131	3.31616e-129	2.42885
ENSMUSG00000112023	2.1945e-131	4.98192e-129	2.68067
ENSMUSG00000026872	2.25541e-131	5.02539e-129	2.54028
ENSMUSG00000029401	7.03967e-131	1.54002e-128	2.2332
ENSMUSG00000069792	1.14592e-130	2.46209e-128	3.50744
ENSMUSG00000018774	6.83228e-130	1.44221e-127	1.81517
ENSMUSG00000042228	7.09304e-129	1.47144e-126	1.85764
ENSMUSG00000015396	5.07315e-128	1.03458e-125	2.60307
ENSMUSG00000039361	8.40327e-126	1.68514e-123	1.80186
ENSMUSG00000002204	1.40674e-125	2.77473e-123	2.11545
ENSMUSG00000068798	1.12989e-123	2.19272e-121	1.5333
ENSMUSG00000059326	1.20544e-122	2.30219e-120	1.72108
ENSMUSG00000071713	1.38887e-122	2.61108e-120	2.20502
ENSMUSG00000039191	2.661e-120	4.92572e-118	1.78251
ENSMUSG00000066406	5.59785e-119	1.0205e-116	1.77862
ENSMUSG00000060791	7.83026e-118	1.40617e-115	1.72516
ENSMUSG00000000290	1.48072e-117	2.62e-115	1.61399
ENSMUSG00000002603	7.58614e-116	1.32285e-113	1.67562
ENSMUSG00000005087	2.25861e-115	3.88223e-113	1.7136
ENSMUSG00000056529	2.16294e-111	3.66541e-109	2.04752
ENSMUSG00000060591	1.30251e-110	2.17665e-108	2.42365
ENSMUSG00000038612	1.69688e-108	2.79683e-106	1.57948
ENSMUSG00000027712	1.32417e-106	2.15302e-104	1.9138
ENSMUSG00000079419	8.93412e-106	1.43327e-103	2.06972
ENSMUSG00000022901	6.89611e-105	1.09176e-102	1.79441
ENSMUSG00000050721	8.99563e-104	1.40565e-101	1.43379
ENSMUSG00000059923	3.9187e-103	6.04484e-101	1.33954
ENSMUSG00000046223	1.4679e-101	2.23566e-99	2.1346
ENSMUSG00000053641	2.41413e-101	3.63085e-99	1.75995
ENSMUSG00000028249	2.36035e-100	3.50613e-98	1.61709
ENSMUSG00000029465	4.63655e-99	6.80329e-97	1.20516
ENSMUSG00000028465	1.0989e-98	1.593e-96	1.41935
ENSMUSG00000024737	1.15197e-98	1.65006e-96	1.77986
ENSMUSG00000069662	7.6094e-98	1.07713e-95	2.03635
ENSMUSG00000045763	1.25228e-97	1.75203e-95	2.46446
ENSMUSG00000037960	2.00127e-97	2.76773e-95	1.69055
ENSMUSG00000020644	2.97844e-96	4.07234e-94	2.51977
ENSMUSG00000019943	3.31477e-96	4.48127e-94	1.55389
ENSMUSG00000022378	1.84395e-95	2.46516e-93	1.26294
ENSMUSG00000052160	1.92691e-95	2.54775e-93	1.38956
ENSMUSG00000037966	2.23849e-94	2.92755e-92	1.79213
ENSMUSG00000013846	2.57997e-94	3.33787e-92	1.47736
ENSMUSG00000061288	3.76062e-94	4.81359e-92	1.29697
ENSMUSG00000026656	4.85371e-94	6.14736e-92	1.72209
ENSMUSG00000034652	9.45958e-94	1.1856e-91	1.40928
ENSMUSG00000021298	1.89215e-93	2.34705e-91	1.37229
ENSMUSG00000025473	3.67768e-92	4.51529e-90	1.62292
ENSMUSG00000020611	4.33993e-92	5.27456e-90	1.34327
ENSMUSG00000073411	1.54823e-91	1.86283e-89	1.22589

### Sheet: clust8_recluster
Supplementary Table S4: Top 100 marker genes per cluster of re-clustered dataset (Keratinocytes, APCs, and T cells)
Ensmbl = Ensembl code, p.value = p-value, FDR = false discovery rate, summary.logFC = log fold change
Ensmbl	p.value	FDR	summary.logFC
ENSMUSG00000044258	1.38054e-110	7.90985e-108	4.80348
ENSMUSG00000001020	1.23445e-189	2.97059e-186	4.51137
ENSMUSG00000026358	4.28626e-115	3.03367e-112	4.17981
ENSMUSG00000020077	9.78509e-209	3.92447e-205	4.12033
ENSMUSG00000006360	4.98698e-218	3.00017e-214	4.02898
ENSMUSG00000068220	2.49989e-205	7.51968e-202	4.01575
ENSMUSG00000002033	1.86152e-122	1.59984e-119	3.78143
ENSMUSG00000026728	3.69014e-145	4.93331e-142	3.76614
ENSMUSG00000079523	3.37322e-264	4.05866e-260	3.55452
ENSMUSG00000000682	5.45031e-158	9.36831e-155	3.45707
ENSMUSG00000032093	4.97928e-95	2.21892e-92	3.39864
ENSMUSG00000009687	3.00173e-180	6.01947e-177	3.14562
ENSMUSG00000026360	2.20226e-88	7.79343e-86	3.06577
ENSMUSG00000026395	9.84208e-157	1.48025e-153	2.97624
ENSMUSG00000068227	1.24287e-123	1.15032e-120	2.87126
ENSMUSG00000028581	1.89795e-144	2.28361e-141	2.70845
ENSMUSG00000024661	6.81972e-116	5.12843e-113	2.66763
ENSMUSG00000058715	2.6464e-81	6.92207e-79	2.65997
ENSMUSG00000104876	1.14127e-61	1.71647e-59	2.55074
ENSMUSG00000004612	1.67167e-84	4.78894e-82	2.54069
ENSMUSG00000001025	1.23467e-92	5.12259e-90	2.51645
ENSMUSG00000032035	7.55233e-124	7.57247e-121	2.48929
ENSMUSG00000025163	2.60995e-70	5.14803e-68	2.48347
ENSMUSG00000028214	2.64393e-90	1.02619e-87	2.40251
ENSMUSG00000032094	5.73504e-91	2.30014e-88	2.39696
ENSMUSG00000053641	2.1463e-106	1.1228e-103	2.35008
ENSMUSG00000027863	1.87165e-97	8.66143e-95	2.33774
ENSMUSG00000076490	1.49621e-83	4.18661e-81	2.31023
ENSMUSG00000040212	8.03953e-122	6.44877e-119	2.30757
ENSMUSG00000020611	1.66008e-114	1.10967e-111	2.29965
ENSMUSG00000024910	4.10131e-80	1.04994e-77	2.26337
ENSMUSG00000031304	4.6367e-127	5.0717e-124	2.2063
ENSMUSG00000000184	6.45795e-100	3.10808e-97	2.20462
ENSMUSG00000021998	2.71926e-110	1.48719e-107	2.20372
ENSMUSG00000066406	2.14521e-112	1.35848e-109	2.15081
ENSMUSG00000050708	1.60696e-60	2.32951e-58	2.13623
ENSMUSG00000020612	1.4377e-105	7.20767e-103	2.08786
ENSMUSG00000064109	1.43426e-94	6.16322e-92	2.08507
ENSMUSG00000022587	4.05159e-89	1.47724e-86	2.03661
ENSMUSG00000074874	1.45462e-70	2.91699e-68	2.02369
ENSMUSG00000041831	3.96342e-86	1.28886e-83	2.01785
ENSMUSG00000040747	4.3725e-111	2.63049e-108	1.99613
ENSMUSG00000047180	6.07849e-80	1.52368e-77	1.98998
ENSMUSG00000063889	4.54756e-69	8.54942e-67	1.95344
ENSMUSG00000066278	1.54689e-61	2.2978e-59	1.94751
ENSMUSG00000020029	7.1534e-59	9.89307e-57	1.93319
ENSMUSG00000049866	5.76821e-72	1.28524e-69	1.88529
ENSMUSG00000020395	2.99443e-89	1.12591e-86	1.85773
ENSMUSG00000024238	9.14151e-76	2.11521e-73	1.84958
ENSMUSG00000020644	2.4234e-59	3.3905e-57	1.84947
ENSMUSG00000005947	1.09987e-84	3.22772e-82	1.84041
ENSMUSG00000025880	2.72727e-68	4.97189e-66	1.84004
ENSMUSG00000026655	2.71367e-87	9.06967e-85	1.83131
ENSMUSG00000026832	2.21725e-83	6.06316e-81	1.7998
ENSMUSG00000027843	1.97064e-81	5.26904e-79	1.77004
ENSMUSG00000070691	3.94471e-76	9.30642e-74	1.76287
ENSMUSG00000029135	8.49949e-64	1.36355e-61	1.72725
ENSMUSG00000050921	9.91875e-72	2.16986e-69	1.6921
ENSMUSG00000096351	1.20694e-69	2.34224e-67	1.68404
ENSMUSG00000026094	3.76393e-88	1.29393e-85	1.67866
ENSMUSG00000023169	1.22863e-78	2.95657e-76	1.65936
ENSMUSG00000032011	2.63575e-66	4.53047e-64	1.65096
ENSMUSG00000028599	1.25549e-70	2.56036e-68	1.64404
ENSMUSG00000028341	2.0379e-60	2.91905e-58	1.64377
ENSMUSG00000032562	4.79901e-86	1.51952e-83	1.63668
ENSMUSG00000018209	2.12693e-68	3.93711e-66	1.61214
ENSMUSG00000030315	5.3428e-68	9.47696e-66	1.61099
ENSMUSG00000027763	9.33489e-85	2.80794e-82	1.59587
ENSMUSG00000000486	9.27395e-85	2.80794e-82	1.59164
ENSMUSG00000033220	2.46248e-79	6.04664e-77	1.55957
ENSMUSG00000041417	8.86679e-66	1.48174e-63	1.55768
ENSMUSG00000002603	8.51901e-75	1.93398e-72	1.55648
ENSMUSG00000026875	2.95065e-64	4.79759e-62	1.55207
ENSMUSG00000036943	3.30866e-67	5.76954e-65	1.49786
ENSMUSG00000030149	1.21037e-58	1.65491e-56	1.45928
ENSMUSG00000030707	3.49754e-71	7.38289e-69	1.45308
ENSMUSG00000048163	5.356e-68	9.47696e-66	1.43116
ENSMUSG00000031532	1.42502e-71	3.06176e-69	1.41125
ENSMUSG00000004455	3.18949e-55	3.95628e-53	1.40432
ENSMUSG00000042351	9.58785e-56	1.21433e-53	1.35454
ENSMUSG00000037754	3.60342e-66	6.10652e-64	1.35133
ENSMUSG00000022148	3.06329e-62	4.66551e-60	1.3478
ENSMUSG00000029475	6.7993e-57	8.79668e-55	1.34305
ENSMUSG00000055805	5.49211e-71	1.13933e-68	1.34006
ENSMUSG00000057367	3.24572e-57	4.29148e-55	1.33094
ENSMUSG00000057058	2.78141e-69	5.31205e-67	1.32183
ENSMUSG00000031207	1.26493e-60	1.85605e-58	1.30646
ENSMUSG00000045826	2.00701e-62	3.13615e-60	1.28876
ENSMUSG00000030220	9.0749e-58	1.21321e-55	1.28249
ENSMUSG00000006519	2.61852e-54	3.18242e-52	1.25414
ENSMUSG00000030742	2.90471e-62	4.4807e-60	1.21185
ENSMUSG00000002107	4.93514e-58	6.67186e-56	1.20552
ENSMUSG00000052331	1.29545e-59	1.83374e-57	1.19025
ENSMUSG00000001281	1.05701e-62	1.67342e-60	1.18772
ENSMUSG00000033685	3.68521e-54	4.43404e-52	1.17248
ENSMUSG00000049775	2.29124e-64	3.77647e-62	1.15182
ENSMUSG00000059456	1.64728e-54	2.02245e-52	1.15083
ENSMUSG00000038608	1.09559e-55	1.37314e-53	1.12599
ENSMUSG00000033107	3.50875e-57	4.58883e-55	1.10991
ENSMUSG00000030798	3.66651e-56	4.69313e-54	1.06849

### Sheet: Cluster IDs_recluster
Supplementary Table S4: Top 100 marker genes per cluster of re-clustered dataset (Keratinocytes, APCs, and T cells)
Cluster Number	Cluster ID
1	Keratinocytes
2	Keratinocytes
3	Keratinocytes
4	Keratinocytes
5	Keratinocytes
6	APCs
7	APCs
8	T cells
