## Supplementary material for "Tick extracellular vesicles alter keratinocyte function in the skin epidermis": Table S5

### Sheet: clust1_recluster
Supplementary Table S5: Top 20 marker genes per keratinocyte cluster
Ensmbl = Ensembl code, p.value = p-value, FDR = false discovery rate, summary.logFC = log fold change, Gene = gene name
Ensmbl	p.value	FDR	summary.logFC	Gene
ENSMUSG00000045545	0	0	6.34405	Krt14
ENSMUSG00000061527	0	0	5.86507	Krt5
ENSMUSG00000054146	0	0	4.34899	Krt15
ENSMUSG00000025064	0	0	3.07441	Col17a1
ENSMUSG00000062345	1.67293e-120	8.05146e-118	2.99374	Serpinb2
ENSMUSG00000073888	3.50168e-209	8.42644e-206	2.44334	Ccl27a
ENSMUSG00000031762	9.71839e-84	2.48791e-81	2.26757	Serpinb2
ENSMUSG00000025492	8.28293e-209	1.661e-205	2.04532	Ifitm3
ENSMUSG00000047730	8.31484e-199	1.25055e-195	1.97241	Fcgbp
ENSMUSG00000026131	4.6853e-153	5.12487e-150	1.96742	Dst
ENSMUSG00000040280	2.98759e-138	2.11451e-135	1.84959	Ndufa4l2
ENSMUSG00000021508	5.32687e-154	6.40929e-151	1.70447	Cxcl14
ENSMUSG00000040152	1.91998e-88	5.37236e-86	1.69394	Thbs1
ENSMUSG00000027111	3.43414e-200	5.9028e-197	1.62004	Itga6
ENSMUSG00000075602	1.16365e-102	4.00029e-100	1.41014	Ly6a
ENSMUSG00000028780	1.08937e-146	1.00825e-143	1.32605	Sema3c
ENSMUSG00000056632	9.75387e-141	7.33491e-138	1.31567	Dsg3
ENSMUSG00000020427	5.2724e-61	7.83179e-59	1.25934	Igfbp3
ENSMUSG00000028195	1.05229e-92	3.3319e-90	1.24647	Ccn1
ENSMUSG00000035020	9.03081e-71	1.5304e-68	1.24416	Epgn

### Sheet: clust2_recluster
Supplementary Table S5: Top 20 marker genes per keratinocyte cluster
Ensmbl = Ensembl code, p.value = p-value, FDR = false discovery rate, summary.logFC = log fold change, Gene = gene name
Ensmbl	p.value	FDR	summary.logFC	Gene
ENSMUSG00000035557	3.5584e-166	4.28147e-162	4.18569	Krt17
ENSMUSG00000061397	6.44152e-120	3.87522e-116	3.32214	Krt79
ENSMUSG00000074199	6.80228e-104	1.6369e-100	3.11702	Krtdap
ENSMUSG00000050359	3.73749e-97	6.42422e-94	2.92637	Sprr1a
ENSMUSG00000024846	1.06731e-82	1.28419e-79	2.8972	Cst6
ENSMUSG00000050756	5.55183e-78	5.56664e-75	2.55584	Defb6
ENSMUSG00000045545	3.94945e-103	7.91996e-100	2.42931	Krt14
ENSMUSG00000046056	2.02849e-91	3.05085e-88	2.29331	Sbsn
ENSMUSG00000092586	9.38466e-106	2.82291e-102	2.18227	Ly6g6c
ENSMUSG00000000567	2.00457e-111	8.03964e-108	1.80542	Sox9
ENSMUSG00000061527	6.6111e-79	7.23134e-76	1.72379	Krt5
ENSMUSG00000030713	8.14559e-68	5.76516e-65	1.62194	Klk7
ENSMUSG00000102308	1.049e-54	4.50772e-52	1.60734	2310046K23Rik
ENSMUSG00000055561	1.46299e-72	1.25733e-69	1.6061	Spink5
ENSMUSG00000073888	9.45669e-64	6.32127e-61	1.60387	Ccl27a
ENSMUSG00000033765	4.34135e-39	8.03617e-37	1.51564	Calm4
ENSMUSG00000028435	3.19666e-69	2.40389e-66	1.47596	Aqp3
ENSMUSG00000026879	9.54884e-60	5.22235e-57	1.41339	Gsn
ENSMUSG00000067594	1.16492e-60	6.67445e-58	1.39362	Krt77
ENSMUSG00000003541	1.72178e-72	1.38109e-69	1.34393	Ier3

### Sheet: clust3_recluster
Supplementary Table S5: Top 20 marker genes per keratinocyte cluster
Ensmbl = Ensembl code, p.value = p-value, FDR = false discovery rate, summary.logFC = log fold change, Gene = gene name
Ensmbl	p.value	FDR	summary.logFC	Gene
ENSMUSG00000074199	0	0	5.89924	Krtdap
ENSMUSG00000019761	0	0	5.73449	Krt10
ENSMUSG00000046834	0	0	4.88836	Krt1
ENSMUSG00000033765	0	0	3.88991	Calm4
ENSMUSG00000031757	0	0	3.58379	Mt4
ENSMUSG00000046056	0	0	3.49609	Sbsn
ENSMUSG00000067594	4.65602e-289	5.60212e-286	3.36187	Krt77
ENSMUSG00000092586	2.02849e-228	2.2188e-225	2.48719	Ly6g6c
ENSMUSG00000043681	3.38689e-292	4.52789e-289	2.45266	Fam25c
ENSMUSG00000022108	1.38312e-134	5.04293e-132	2.41629	Itm2b
ENSMUSG00000073602	3.84786e-306	5.78718e-303	2.39564	Serpinb3b
ENSMUSG00000050359	6.15729e-139	2.46948e-136	2.38541	Sprr1a
ENSMUSG00000062345	2.41193e-76	3.22448e-74	2.30661	Serpinb2
ENSMUSG00000054091	4.57909e-221	4.5913e-218	2.21051	1810037I17Rik
ENSMUSG00000054146	5.88375e-89	9.83241e-87	2.17079	Krt15
ENSMUSG00000040280	2.05521e-177	1.54552e-174	2.08368	Ndufa4l2
ENSMUSG00000032262	2.03210444253885e-310	3.4929e-307	2.06314	Elovl4
ENSMUSG00000026385	2.96038e-139	1.22825e-136	1.99991	Dbi
ENSMUSG00000027533	3.22434e-80	4.61849e-78	1.94009	Fabp5
ENSMUSG00000061527	4.96209e-96	9.04604e-94	1.91396	Krt5

### Sheet: clust4_recluster
Supplementary Table S5: Top 20 marker genes per keratinocyte cluster
Ensmbl = Ensembl code, p.value = p-value, FDR = false discovery rate, summary.logFC = log fold change, Gene = gene name
Ensmbl	p.value	FDR	summary.logFC	Gene
ENSMUSG00000050359	0	0	5.94835	Sprr1a
ENSMUSG00000074199	0	0	5.33072	Krtdap
ENSMUSG00000019761	0	0	5.2676	Krt10
ENSMUSG00000062345	4.19363e-276	4.20481e-273	5.20037	Serpinb2
ENSMUSG00000046834	0	0	4.52244	Krt1
ENSMUSG00000033765	0	0	4.05603	Calm4
ENSMUSG00000032068	6.92936e-275	6.41339e-272	3.76862	Plet1
ENSMUSG00000046056	0	0	3.60912	Sbsn
ENSMUSG00000047501	0	0	3.49815	Cldn4
ENSMUSG00000031757	4.79016e-305	6.40391e-302	3.22295	Mt4
ENSMUSG00000053797	2.03997e-178	6.81804e-176	3.1706	Krt16
ENSMUSG00000028128	5.30381e-278	5.80141e-275	3.01358	F3
ENSMUSG00000022512	3.54013e-243	2.36638e-240	3.00159	Cldn1
ENSMUSG00000092586	1.91602e-265	1.53691e-262	2.87995	Ly6g6c
ENSMUSG00000067594	2.38981e-240	1.51338e-237	2.76346	Krt77
ENSMUSG00000057454	0	0	2.71405	Lypd3
ENSMUSG00000045394	3.13087e-164	9.18797e-162	2.7133	Epcam
ENSMUSG00000061527	2.04842e-129	3.57198e-127	2.42862	Krt5
ENSMUSG00000034634	6.43523e-159	1.80067e-156	2.1707	Ly6d
ENSMUSG00000037188	3.30936e-301	3.98182e-298	2.16655	Grhl3

### Sheet: clust5_recluster
Supplementary Table S5: Top 20 marker genes per keratinocyte cluster
Ensmbl = Ensembl code, p.value = p-value, FDR = false discovery rate, summary.logFC = log fold change, Gene = gene name
Ensmbl	p.value	FDR	summary.logFC	Gene
ENSMUSG00000074199	0	0	6.80279	Krtdap
ENSMUSG00000019761	0	0	6.46195	Krt10
ENSMUSG00000050359	0	0	6.38279	Sprr1a
ENSMUSG00000067594	0	0	6.29058	Krt77
ENSMUSG00000046056	0	0	5.43774	Sbsn
ENSMUSG00000033765	0	0	5.12116	Calm4
ENSMUSG00000046834	0	0	5.0674	Krt1
ENSMUSG00000092586	0	0	5.01817	Ly6g6c
ENSMUSG00000062345	5.91656e-233	1.61791e-230	4.41227	Serpinb2
ENSMUSG00000047501	0	0	3.66135	Cldn4
ENSMUSG00000043681	0	0	3.57817	Fam25c
ENSMUSG00000032262	0	0	3.53442	Elovl4
ENSMUSG00000033508	2.91779e-182	4.80916e-180	3.52725	Asprv1
ENSMUSG00000073602	0	0	3.48466	Serpinb3b
ENSMUSG00000102308	4.62438e-162	6.04788e-160	3.42201	2310046K23Rik
ENSMUSG00000027533	4.0969e-262	1.69979e-259	3.33696	Fabp5
ENSMUSG00000031757	2.55879e-181	4.16046e-179	3.17424	Mt4
ENSMUSG00000071858	9.03307e-251	3.01905e-248	3.01439	Gm94
ENSMUSG00000055561	4.97666e-234	1.4257e-231	3.00706	Spink5
ENSMUSG00000028128	4.51591e-176	6.96607e-174	2.81901	F3

### Sheet: Cluster IDs_unfiltered
Supplementary Table S5: Top 20 marker genes per keratinocyte cluster
Cluster Number	Cluster ID
1	Undifferentiated basal keratinocytes
2	Early differentiating keratinocytes, upper hair follicle cells
3	Early differentiating keratinocytes
4	Early differentiating keratinocytes
5	Late differetiating keratinocytes
