## Supplementary material for "Tick extracellular vesicles alter keratinocyte function in the skin epidermis": Table S6

### Sheet: Cell markers
Supplementary Table S6: Cell markers
Cell type	Cell population	Gene	Ensembl
Antigen presenting cells	All	H2-Aa	ENSMUSG00000036594
		H2-Ab1	ENSMUSG00000073421
	Langerhans	Cd207	ENSMUSG00000034783
	Dendritic cells	Itgax	ENSMUSG00000030789
		Cd80	ENSMUSG00000075122
		Cd86	ENSMUSG00000022901
		Ly75	ENSMUSG00000026980
		Cd209a	ENSMUSG00000031494
	Macrophage	Adgre1	ENSMUSG00000004730
		Itgam	ENSMUSG00000030786
Keratinocytes	Undifferentiated	Krt5	ENSMUSG00000061527
	(Stratum basale)	Krt14	ENSMUSG00000045545
		Krt15	ENSMUSG00000054146
	Differentiating	Krt 1	ENSMUSG00000046834
	(Stratum spinosum)	Krt2	ENSMUSG00000064201
		Krt10	ENSMUSG00000019761
	Terminally differentiated (Stratum granulosum)	Ivl	ENSMUSG00000049128
		Flg	ENSMUSG00000102439
	Corneocytes	Klk5	ENSMUSG00000074155
	(Stratum corneum)
T cells	All	Cd3d	ENSMUSG00000032094
		Cd3e	ENSMUSG00000032093
		Cd3g	ENSMUSG00000002033
	αβ T cell	Trac	ENSMUSG00000076928
		Trbc1	ENSMUSG00000076490
		Trbc2	ENSMUSG00000076498
		CD4	ENSMUSG00000023274
		CD8a	ENSMUSG00000053977
	γδ T cell	Trdc	ENSMUSG00000104876
		Tcrg-C1	ENSMUSG00000076749
		Tcrg-C2	ENSMUSG00000076752
		Tcrg-C4	ENSMUSG00000076757
	DETCs	Trdv4	ENSMUSG00000076867
		Sema4d	ENSMUSG00000021451
		Jaml	ENSMUSG00000048534
		Klrk1	ENSMUSG00000030149
Endothelial		Cldn5	ENSMUSG00000041378
		Cdh5	ENSMUSG00000031871
		Egfl7	ENSMUSG00000026921
Fibroblasts		Dcn	ENSMUSG00000019929
		Fgf2	ENSMUSG00000037225
		Fgf7	ENSMUSG00000027208
Hair follicle	Upper hair follicle	Krt79	ENSMUSG00000061397
		Krt17	ENSMUSG00000035557
	Sebaceous gland	Mgst1	ENSMUSG00000008540
		Scd1	ENSMUSG00000037071
	Outer bulge	Postn	ENSMUSG00000027750
		Lgr5	ENSMUSG00000020140
	Inner bulge	Krt6a	ENSMUSG00000058354
		Krt75	ENSMUSG00000022986
	Base of follicle	Shh	ENSMUSG00000002633
	Hair germ	Gli1	ENSMUSG00000025407
Melanocytes		Dct	ENSMUSG00000022129
		Mlana	ENSMUSG00000024806
		Tyr	ENSMUSG00000004651
Red blood cells		Hbb-bs	ENSMUSG00000052305
		Hbb-bt	ENSMUSG00000073940
Schwann cells		Mal	ENSMUSG00000027375
		Plp1	ENSMUSG00000031425
		Sox10	ENSMUSG00000033006
Smooth muscle cells		Acta2	ENSMUSG00000035783
		Myh11	ENSMUSG00000018830
		Myl9	ENSMUSG00000067818
		Myocd	ENSMUSG00000067818
		Rgs5	ENSMUSG00000026678
