## Supplementary material for "Tick extracellular vesicles alter keratinocyte function in the skin epidermis": Table S10

### Sheet: All_Genes_Probed
Supplementary Table S10: Genes used to generate EMT score
All genes probed: See Fig. 4F and Supplementary Fig. S8
Gene
Crabp1
Mogat2
Nrsn1
Cdh2
Cp
Tfpi
Scube1
Zeb1
Ndnf
Pdgfra
Plat
Fmo1
Cd248
Emilin2
Ddr2
Lox
Lpar1
Tnfaip6
Nkd2
Alx1
Pth1r
Rspo3
Mme
Col26a1
Vcam1
Slc43a3
Snai1
Col23a1
Col9a1
Foxp2
Prrx2
Six1
Twist2
Oaf
Lum
Olfml3
Bcat1
Dixdc1
Tgfbi
2010204K13Rik
S1pr3
Dnm3os
Lix1
Epha7
Mkx
Tril
Rbpms2
Igf1
Epha4
Itga4
Mest
Ednra
2700069I18Rik
Nid1
Flrt2
Il6st
Alx4
Timp1
Zic4
Mrc2
Mmp2
Mthfd2
Elovl5
Colec12
Kctd12
Rarb
Prrx1
Disp1
Cdh11
Mllt3
Zic1
Pitpnc1
Unc5c
Atf3
Acta2
Wnt5a
Hist1h2bk
Col1a1
Crispld1
Ppap2b
Twist1
Cxcl12
Emilin1
Veph1
Gypc
Hist1h1b
Apod
Mlf1
Pcolce
Adamts1
Cd302
Tmem132c
Col3a1
Glipr2
Serpinf1
Lama1
Psat1
Golm1
Nkd1
Il11ra1
Eno3

### Sheet: Not_in_KC_subset_dataset
Supplementary Table S10: Genes used to generate EMT score
Genes not found in KC subset dataset (See Fig. 3B and 4F)
Gene
Mogat2
Nrsn1
Cdh2
Scube1
Alx1
Col9a1
Dixdc1
2010204K13Rik
2700069I18Rik
Alx4
Zic4
Unc5c
Ppap2b
Veph1
Psat1

### Sheet: Not_in_unfiltered_dataset
Supplementary Table S10: Genes used to generate EMT score
Genes not found in unfiltered dataset (See Supplementary Fig. S2D and S8)
Gene
Ppap2b
