## Supplementary material for "Tick extracellular vesicles alter keratinocyte function in the skin epidermis": Table S11

### Sheet: IPA Wound Healing
Supplementary Table S11: IPA wound healing signaling pathway molecules of Jax siV33 compared to Jax scV33
Symbol	Entrez Gene Name	Ensembl	Expr p-value	Expr Log Ratio	Expr False Discovery Rate (q-value)	Note
COL15A1	collagen type XV alpha 1 chain	ENSMUSG00000028339	4.8e-07	0.097	3.1e-05	Col15a1
Col17a1	collagen, type XVII, alpha 1	ENSMUSG00000025064	0.0023	0.359	0.0277	Col17a1
COL1A1	collagen type I alpha 1 chain	ENSMUSG00000001506	1.09e-18	1.421	1.45e-15	Col1a1
COL1A2	collagen type I alpha 2 chain	ENSMUSG00000029661	3.42e-17	1.168	2.57e-14	Col1a2
COL3A1	collagen type III alpha 1 chain	ENSMUSG00000026043	1.06e-17	1.096	1.06e-14	Col3a1
COL5A1	collagen type V alpha 1 chain	ENSMUSG00000026837	1.67e-11	0.196	3.53e-09	Col5a1
COL5A2	collagen type V alpha 2 chain	ENSMUSG00000026042	3.06e-12	0.241	8e-10	Col5a2
COL6A1	collagen type VI alpha 1 chain	ENSMUSG00000001119	9.86e-08	0.203	7.91e-06	Col6a1
COL6A2	collagen type VI alpha 2 chain	ENSMUSG00000020241	3.32e-08	0.157	2.96e-06	Col6a2
COL6A3	collagen type VI alpha 3 chain	ENSMUSG00000048126	0.000568	0.098	0.00973	Col6a3
FN1	fibronectin 1	ENSMUSG00000026193	2.83e-09	0.244	3.44e-07	Fn1
FOS	Fos proto-oncogene, AP-1 transcription factor subunit	ENSMUSG00000021250	2.13e-09	-0.765	2.67e-07	Fos
HBEGF	heparin binding EGF like growth factor	ENSMUSG00000024486	9.91e-05	-0.367	0.00242	Hbegf
HRAS	HRas proto-oncogene, GTPase	ENSMUSG00000025499	2.92e-05	-0.252	0.000896	Hras
IFNGR1	interferon gamma receptor 1	ENSMUSG00000020009	0.000406	0.059	0.00751	Ifngr1
IFNGR2	interferon gamma receptor 2	ENSMUSG00000022965	0.00171	-0.049	0.0225	Ifngr2
IL6	interleukin 6	ENSMUSG00000025746	0.00171	0.11	0.0225	Il6
IL15	interleukin 15	ENSMUSG00000031712	0.000456	-0.054	0.00818	Il15
IL18	interleukin 18	ENSMUSG00000039217	0.000233	0.012	0.00482	Il18
IL33	interleukin 33	ENSMUSG00000024810	0.000112	0.319	0.00267	Il33
IL1R1	interleukin 1 receptor type 1	ENSMUSG00000026072	0.000436	0.117	0.00795	Il1r1
IL1R2	interleukin 1 receptor type 2	ENSMUSG00000026073	7.43e-12	0.377	1.79e-09	Il1r2
ITGA6	integrin subunit alpha 6	ENSMUSG00000027111	0.0027	0.059	0.0309	Itga6
ITGB1	integrin subunit beta 1	ENSMUSG00000025809	8.02e-06	0.311	0.000317	Itgb1
JUN	Jun proto-oncogene, AP-1 transcription factor subunit	ENSMUSG00000052684	7.32e-06	-0.494	0.000296	Jun
LAMA1	laminin subunit alpha 1	ENSMUSG00000032796	0.00143	-0.023	0.0196	Lama1
MAP2K1	mitogen-activated protein kinase kinase 1	ENSMUSG00000004936	0.00256	0.074	0.0299	Map2k1
MAP2K3	mitogen-activated protein kinase kinase 3	ENSMUSG00000018932	2.94e-08	0.288	2.68e-06	Map2k3
RAP1A	RAP1A, member of RAS oncogene family	ENSMUSG00000068798	0.002	0.092	0.0252	Rap1a
RAP1B	RAP1B, member of RAS oncogene family	ENSMUSG00000052681	5.67e-10	0.279	7.66e-08	Rap1b
RAP2A	RAP2A, member of RAS oncogene family	ENSMUSG00000051615	0.00319	0.07	0.0347	Rap2a
SNAI2	snail family transcriptional repressor 2	ENSMUSG00000022676	9.29e-07	0.167	5.35e-05	Snai2
TGFBR1	transforming growth factor beta receptor 1	ENSMUSG00000007613	0.000889	0.025	0.0136	Tgfbr1
TGFBR2	transforming growth factor beta receptor 2	ENSMUSG00000032440	1.2e-12	0.295	3.27e-10	Tgfbr2
TGFBR3	transforming growth factor beta receptor 3	ENSMUSG00000029287	8.7e-06	0.137	0.000339	Tgfbr3
VIM	vimentin	ENSMUSG00000026728	3.41e-24	0.781	1.37e-20	Vim
