## Supplementary material for "Tick extracellular vesicles alter keratinocyte function in the skin epidermis": Table S13

### Sheet: JAX_scV33 vs siV33
Supplementary Table S13: IPA EIF2 Signaling Pathway molecules
Symbol	Entrez Gene Name	Ensembl	Expr p-value	Expr Log Ratio	Expr False Discovery Rate (q-value)	Note
ACTB	actin beta	ENSMUSG00000029580	0.00172	0.159	0.0226	Actb
ATF3	activating transcription factor 3	ENSMUSG00000026628	1.29e-06	-0.459	7e-05	Atf3
DDIT3	DNA damage inducible transcript 3	ENSMUSG00000025408	0.000331	0.115	0.00635	Ddit3
EIF1AX	eukaryotic translation initiation factor 1A X-linked	ENSMUSG00000057561	0.000239	0.149	0.00489	Eif1a
EIF3J	eukaryotic translation initiation factor 3 subunit J	ENSMUSG00000043424	0.00127	-0.065	0.018	Eif3j2
EIF4E	eukaryotic translation initiation factor 4E	ENSMUSG00000028156	0.000431	0.207	0.0079	Eif4e
EIF4G3	eukaryotic translation initiation factor 4 gamma 3	ENSMUSG00000028760	0.00331	-0.007	0.0356	Eif4g3
HRAS	HRas proto-oncogene, GTPase	ENSMUSG00000025499	2.92e-05	-0.252	0.000896	Hras
IGF1R	insulin like growth factor 1 receptor	ENSMUSG00000005533	3.25e-07	0.311	2.27e-05	Igf1r
MAP2K1	mitogen-activated protein kinase kinase 1	ENSMUSG00000004936	0.00256	0.074	0.0299	Map2k1
PIK3R1	phosphoinositide-3-kinase regulatory subunit 1	ENSMUSG00000041417	7.93e-05	0.033	0.00201	Pik3r1
RAP1A	RAP1A, member of RAS oncogene family	ENSMUSG00000068798	0.002	0.092	0.0252	Rap1a
RAP1B	RAP1B, member of RAS oncogene family	ENSMUSG00000052681	5.67e-10	0.279	7.66e-08	Rap1b
RAP2A	RAP2A, member of RAS oncogene family	ENSMUSG00000051615	0.00319	0.07	0.0347	Rap2a
RPL5	ribosomal protein L5	ENSMUSG00000058558	1.12e-06	0.267	6.27e-05	Rpl5
RPL6	ribosomal protein L6	ENSMUSG00000029614	0.000519	-0.174	0.00907	Rpl6
RPL12	ribosomal protein L12	ENSMUSG00000038900	9.76e-10	0.311	1.31e-07	Rpl12
RPL22	ribosomal protein L22	ENSMUSG00000028936	0.00466	-0.157	0.0462	Rpl22
RPL39	ribosomal protein L39	ENSMUSG00000079641	0.000841	-0.175	0.013	Rpl39
RPS2	ribosomal protein S2	ENSMUSG00000044533	0.00393	0.132	0.0408	Rps2
RPS15	ribosomal protein S15	ENSMUSG00000063457	1.44e-05	0.199	0.000506	Rps15
RPS28	ribosomal protein S28	ENSMUSG00000067288	0.000875	-0.152	0.0134	Rps28
XIAP	X-linked inhibitor of apoptosis	ENSMUSG00000025860	0.00061	-0.002	0.0102	Xiap

### Sheet: TAC_scV33 vs siV33 
Supplementary Table S13: IPA EIF2 Signaling Pathway molecules
Symbol	Entrez Gene Name	Ensembl	Expr p-value	Expr Log Ratio	Expr False Discovery Rate (q-value)	Note
EIF3J	eukaryotic translation initiation factor 3 subunit J	ENSMUSG00000043424	0.000389	-0.168	0.0094	Eif3j2
HSPA5	heat shock protein family A (Hsp70) member 5	ENSMUSG00000026864	1.09e-06	-0.231	6.14e-05	Hspa5
MYC	MYC proto-oncogene, bHLH transcription factor	ENSMUSG00000022346	5.8e-05	-0.23	0.0019	Myc
PIK3R3	phosphoinositide-3-kinase regulatory subunit 3	ENSMUSG00000028698	0.000164	-0.035	0.0046	Pik3r3
PPP1R15A	protein phosphatase 1 regulatory subunit 15A	ENSMUSG00000040435	6.15e-09	-0.315	6.27e-07	Ppp1r15a
RALB	RAS like proto-oncogene B	ENSMUSG00000004451	1.02e-11	0.294	2.18e-09	Ralb
RAP1B	RAP1B, member of RAS oncogene family	ENSMUSG00000052681	0.000103	0.167	0.00312	Rap1b
RASD1	ras related dexamethasone induced 1	ENSMUSG00000049892	0.000542	-0.06	0.0124	Rasd1
RPL3	ribosomal protein L3	ENSMUSG00000060036	2.72e-07	-0.211	1.79e-05	Rpl3
RPL6	ribosomal protein L6	ENSMUSG00000029614	1.33e-22	-0.328	1.78e-19	Rpl6
RPL9	ribosomal protein L9	ENSMUSG00000047215	8.14e-10	-0.229	1.08e-07	Rpl9
RPL13	ribosomal protein L13	ENSMUSG00000000740	1.72e-11	-0.225	3.34e-09	Rpl13
RPL15	ribosomal protein L15	ENSMUSG00000012405	2.83e-05	-0.144	0.00101	Rpl15
RPL18	ribosomal protein L18	ENSMUSG00000059070	8.56e-06	-0.153	0.000368	Rpl18
RPL21	ribosomal protein L21	ENSMUSG00000041453	8.86e-06	-0.165	0.000373	Rpl21
RPL22	ribosomal protein L22	ENSMUSG00000028936	4.12e-11	-0.219	7.29e-09	Rpl22
RPL23	ribosomal protein L23	ENSMUSG00000071415	1.16e-06	-0.177	6.5e-05	Rpl23
RPL28	ribosomal protein L28	ENSMUSG00000030432	9.91e-05	-0.149	0.00304	Rpl28
RPL30	ribosomal protein L30	ENSMUSG00000058600	1.37e-08	-0.211	1.27e-06	Rpl30
RPL35	ribosomal protein L35	ENSMUSG00000062997	7.41e-20	-0.329	5.57e-17	Rpl35
RPL37	ribosomal protein L37	ENSMUSG00000041841	2.3e-07	-0.191	1.55e-05	Rpl37
RPL39	ribosomal protein L39	ENSMUSG00000079641	9.01e-09	-0.228	8.96e-07	Rpl39
RPL10A	ribosomal protein L10a	ENSMUSG00000037805	2.34e-10	-0.239	3.66e-08	Rpl10a
RPL18A	ribosomal protein L18a	ENSMUSG00000045128	1.09e-07	-0.201	8.33e-06	Rpl18a
RPL27A	ribosomal protein L27a	ENSMUSG00000046364	5.07e-08	-0.19	4.12e-06	Rpl27a
Rpl36a	ribosomal protein L36A	ENSMUSG00000079435	8.74e-06	-0.16	0.00037	Rpl36a
RPLP0	ribosomal protein lateral stalk subunit P0	ENSMUSG00000067274	0.000165	-0.177	0.00463	Rplp0
RPS2	ribosomal protein S2	ENSMUSG00000044533	3.43e-07	-0.184	2.21e-05	Rps2
RPS5	ribosomal protein S5	ENSMUSG00000012848	1.45e-07	-0.195	1.05e-05	Rps5
RPS7	ribosomal protein S7	ENSMUSG00000061477	1.32e-05	-0.166	0.000527	Rps7
RPS8	ribosomal protein S8	ENSMUSG00000047675	1.85e-14	-0.257	5.58e-12	Rps8
RPS12	ribosomal protein S12	ENSMUSG00000061983	2.73e-06	-0.174	0.000138	Rps12
RPS19	ribosomal protein S19	ENSMUSG00000040952	7.14e-06	-0.169	0.000318	Rps19
RPS20	ribosomal protein S20	ENSMUSG00000028234	8.74e-06	-0.187	0.00037	Rps20
RPS24	ribosomal protein S24	ENSMUSG00000025290	1.73e-09	-0.224	2.13e-07	Rps24
RPS26	ribosomal protein S26	ENSMUSG00000025362	4.68e-07	-0.183	2.97e-05	Rps26
RPS28	ribosomal protein S28	ENSMUSG00000067288	1.05e-14	-0.265	3.42e-12	Rps28
RPS15A	ribosomal protein S15a	ENSMUSG00000008683	2.17e-11	-0.258	4.07e-09	Rps15a
RPS27A	ribosomal protein S27a	ENSMUSG00000020460	8.64e-12	-0.237	1.93e-09	Rps27a
RPS4Y1	ribosomal protein S4 Y-linked 1	ENSMUSG00000031320	8.44e-10	-0.247	1.1e-07	Rps4x
RPSA	ribosomal protein SA	ENSMUSG00000032518	6.43e-10	-0.235	8.7e-08	Rpsa
RRAS2	RAS related 2	ENSMUSG00000055723	0.00149	0.068	0.0276	Rras2
TRIB3	tribbles pseudokinase 3	ENSMUSG00000032715	0.000748	0.04	0.0161	Trib3
VEGFA	vascular endothelial growth factor A	ENSMUSG00000023951	1.26e-05	-0.15	0.000505	Vegfa

### Sheet: Naive_Jax vs Tac
Supplementary Table S13: IPA EIF2 Signaling Pathway molecules
Symbol	Entrez Gene Name	Ensembl	Expr p-value	Expr Log Ratio	Expr False Discovery Rate (q-value)	Note
ATF3	activating transcription factor 3	ENSMUSG00000026628	0.00249	-0.338	0.0496	Atf3
EIF1AX	eukaryotic translation initiation factor 1A X-linked	ENSMUSG00000057561	0.000514	-0.186	0.0141	Eif1a
EIF2S2	eukaryotic translation initiation factor 2 subunit beta	ENSMUSG00000074656	3.33e-05	-0.177	0.00137	Eif2s2
EIF3J	eukaryotic translation initiation factor 3 subunit J	ENSMUSG00000043424	0.00134	-0.17	0.0303	Eif3j2
HRAS	HRas proto-oncogene, GTPase	ENSMUSG00000025499	1.54e-09	0.282	1.87e-07	Hras
MYC	MYC proto-oncogene, bHLH transcription factor	ENSMUSG00000022346	0.00109	-0.153	0.026	Myc
RPL3	ribosomal protein L3	ENSMUSG00000060036	2.06e-08	0.232	1.92e-06	Rpl3
RPL5	ribosomal protein L5	ENSMUSG00000058558	0.000178	0.118	0.00579	Rpl5
RPL18	ribosomal protein L18	ENSMUSG00000059070	0.00098	0.118	0.0238	Rpl18
RPL35	ribosomal protein L35	ENSMUSG00000062997	1.8e-06	0.147	0.000109	Rpl35
RPL10A	ribosomal protein L10a	ENSMUSG00000037805	2.07e-05	0.171	0.000898	Rpl10a
RPLP0	ribosomal protein lateral stalk subunit P0	ENSMUSG00000067274	9.62e-10	0.261	1.29e-07	Rplp0
RPS2	ribosomal protein S2	ENSMUSG00000044533	8.43e-09	0.196	8.53e-07	Rps2
RPS5	ribosomal protein S5	ENSMUSG00000012848	1.86e-05	0.166	0.000816	Rps5
RPS18	ribosomal protein S18	ENSMUSG00000008668	1.69e-07	-0.187	1.26e-05	Rps18
RPS15A	ribosomal protein S15a	ENSMUSG00000008683	0.000313	-0.135	0.00937	Rps15a
RPSA	ribosomal protein SA	ENSMUSG00000032518	9.85e-15	0.28	3.12e-12	Rpsa
