## Supplementary material for "Tick extracellular vesicles alter keratinocyte function in the skin epidermis": Table S14

### Sheet: Antibodies
Supplementary Table S14: Resources and reagents
Antibody	Source	Identifier	Dilution/ Concentration
7-AAD Viability Staining Solution	Biolegend	420404	1 to 500
Zombie Violet Fixable Live Dead stain	Biolegend	423113	1 to 500
Zombie NIR Fixable Live Dead stain	Biolegend	423105	1 to 500
Anti-mouse CD16/32 Antibody	Biolegend	156603	1 to 500
APC anti-mouse CD45 Antibody clone: 30-F11	Biolegend	103111	1 to 100
FITC anti-mouse CD3 Antibody clone:17A2	Biolegend	100203	1 to 100
BV650 anti-mouse Vy3 Antibody clone: 536	BD	743241	1 to 50
PE Mouse Anti-Rat IgM clone:G53-238	BD	553888	1 to 100
Monoclonal antibody 17D1	Adrian Hayday, Kings College London and Robert Tigelaar, Yale University	N/A	1 to 50
PE/Cyanine7 anti-mouse CD45 Antibody clone: 30-F11	Biolegend	103114	1 to 100
APC anti-mouse Thy1.2 Antibody clone: 30-H12	Biolegend	105312	1 to 100
PE anti-mouse JAML Antibody clone: 4E10	Biolegend	128503	1 to 100
BV711 anti-mouse CD100 Antibody clone: BMA-12	BD	745492	1 to 100
PE/Cyanine5 anti-mouse CD44 Antibody clone: IM7	Biolegend	103010	1 to 100
APC/Cyanine7 anti-mouse CD25 Antibody clone: PC61	Biolegend	102026	1 to 100
PerCP/Cyanine5.5 anti-mouse CD69 Antibody clone: H1.2F3	Biolegend	104522	1 to 100
APC anti-mouse CD314 (NKG2D) Antibody clone: CX5	Biolegend	130212	1 to 100
Alexa Fluor 700 anti-mouse Ki-67 Antibody clone: 16A8	Biolegend	652420	1 to 50
PE anti-human Ki-67 Antibody clone: Ki-67	BD	570922	1 to 100
BV711 anti-mouse CD326 (Ep-CAM) Antibody clone: G8.8	Biolegend	118233	1 to 100
PE anti-mouse CD200 Antibody clone: OX-90	Biolegend	123807	1 to 100
PE/Cyanine5 anti-mouse CD34 Antibody clone: MEC14.7	Biolegend	119312	1 to 100
BV605 anti-mouse Sca1 Antibody clone: D7	Biolegend	108133	1 to 100
PE anti-mouse CD49f Antibody clone: GoH3	Biolegend	313612	1 to 100
FITC Phospho-PI3K p85/p55 (Tyr458, Tyr199) Monoclonal Antibody clone: PI3KY458-1A11	ThermoFisher Scientific	MA5-36955	1 to 50
PI3K p85α Monoclonal Antibody clone: SU04-07	ThermoFisher Scientific	MA5-41128	1 to 50
Alexa Fluor 405 Goat anti-Rabbit IgG (H+L) Secondary Antibody	ThermoFisher Scientific	A-31556	1 to 100
Anti-MADH7/SMAD7 polyclonal antibody	Abcam	ab216428	1 to 100

### Sheet: Cell media
Supplementary Table S14: Resources and reagents
Cell media	Source	Identifier	Dilution/ Concentration
Leibovitz's L-15 Medium, powder	Gibco	41300039	N/A
Dulbecco’s Modified Eagle Medium (DMEM)	Gibco	10565011	N/A
L-aspartic acid	Millipore-Sigma	11189	0.449 g/L
L-glutamine	Millipore-Sigma	G8540	0.500 g/L
L-proline	Millipore-Sigma	81709	0.450 g/L
L-glutamic acid	Millipore-Sigma	49449	0.250 g/L
α-ketoglutaric acid	Millipore-Sigma	K1128	0.449 g/L
Sodium hydroxide	Millipore-Sigma	S8045	10 N
D-glucose	Millipore-Sigma	G7021	18.018 g/L
FBS (USDA approved; for tick and HaCaT media)	Millipore-Sigma	F0926-500ML	0.1
Bacto™ Tryptose Phophate Broth	BD	260300	0.05
Lipoprotein Concentrate	MP Biomedicals	191476	0.001
Corning® 100 mL Penicillin-Streptomycin Solution, 100x	Corning	30-002-CI	1 to 100
Penicillin-Streptomycin 10,000 U/mL (for HaCaT culture)	Gibco	15140122	0.01
Amphotericin B	Gibco	15290-026	1 to 100
Distilled water	Gibco	15-230-147	N/A

### Sheet: Materials
Supplementary Table S14: Resources and reagents
Materials	Source	Identifier	Dilution/ Concentration
Cell culture plate with lid (6 well, flat bottom)	Sigma	SIAL0516	N/A
Cellstart®, 96 well cell culture plate, F-bottom	Greiner bio-one	655 160	N/A
Costar® cell culture plate with lid (24 well, flat bottom)	Corning	CLS3526-1EA	N/A
T75 flask	CytoOne	CC7682-4875	N/A
SPLScar Scratcher 24-well Tip Width 0.50mm	SPL Life Sciences	201924	N/A
Nunc™ 96-Well Polystyrene Round Bottom Microwell Plates	Thermo Scientific	262162	N/A
Vannas spring scissors, 4 mm cutting edge straight	Fine Science	15018-10	N/A
Integra Miltex 2 mm biopsy punches	Integra	95039-098	N/A
Integra Miltex 5 mm biopsy punches	Integra	33-35	N/A
AcuPunch biopsy punches 10 mm	Acuderm	P1050	N/A
FALCON® 14 ml Polypropylene round-bottom tube	Corning	352059	N/A
Corning® cell strainer size 40 μm, blue, sterile	Corning	431750	N/A
Falcon 5 mL Round Bottom Polystyrene Test Tube, with Cell Strainer Snap Cap	Corning	352235	N/A
12x75mm Plastic Tubes	Globe Scientific	110441	N/A
1.5 mL Eppendorf Safe-Lock Tubes	USA Scientific	1615-5500	N/A
1.5ml Microcentrifuge Tubes with Socket Screw Caps	VWR	525-1238	N/A
Lo-bind tubes	Eppendorf	22431048	N/A
Vannas Spring Scissors - 4mm	Fine Science Tools	15018-10	N/A

### Sheet: Reagents
Supplementary Table S14: Resources and reagents
Reagents	Source	Identifier	Dilution/ Concentration
Trypsin/Lys-C Mix, Mass Spec Grade	Promega	V5071	N/A
Bovine Serum Albumin	Millipore-Sigma	A2058-5G	N/A
BenchMark™ FBS	Gemini Bio-products	100-106	1 to 10
Methanol anhydrous, 99.8%	Millipore-Sigma	322415-1L	0-20%
Ethyl alconol, Pure; 200 proof for molecular biology	Millipore-Sigma	E7023-1L	1 to 1
TRIzol reagent	Ambion	15596018	N/A
Liberase™ TL Research Grade	Roche	5401020001	0.1
RPMI-1640 with L-Glutamine	Quality Biological	722461	N/A
DNase I	Roche	11284932001	N/A
10X Phosphate-buffered saline (PBS)	Quality Biological	119-069-131	1X
Phosphate-buffered saline (PBS)	Gibco	10010-023	N/A
0.5M Ethylenediaminetetraacetic acid (EDTA), pH 8.0	Boston BioProducts	BM-150	N/A
Sodium azide (NaN3)	Sigma-Aldrich	S2002-25G	N/A
Paraformaldehyde	Thermo Fisher Scientific	J61899-AP	N/A
RIPA lysis buffer	Millipore	20-188	1X
Halt Protease Inhibitor Cocktail	Thermo Fisher Scientific	87786	1X
Halt™ Phosphatase Inhibitor Cocktail	Thermo Fisher Scientific	78420	1X
Dispase II	Sigma-Aldrich	D4693-1G	N/A
Dispase	Gibco	17105-041	4 U/mL
Magnesium chloride (MgCl2)	Sigma-Aldrich	M2393-100G	5mM
Calcium chloride (CaCl2)	Sigma-Aldrich	C1016-100G	0.4mM
Collagenase D	Sigma-Aldrich	11088866001	2.5mg/mL
Gum rosin	Millipore-Sigma	60895	75% (3/4 parts)
Beeswax	Thermo Fisher Scientific	S25192A	25% (1/4 parts)
Cytochalasin D	Sigma-Aldrich	C8273	1 to 100
Mitomycin C	Thermo Fisher Scientific	J63193MA	100μg/mL

### Sheet: Commercial Assays
Supplementary Table S14: Resources and reagents
Comercial Assays	Source	Identifier	Dilution/ Concentration
Pure Link RNA mini kit	Ambion	12183025	N/A
Silencer™ siRNA Construction Kit	Thermo Scientific	AM1620	N/A
Verso cDNA Synthesis Kit	Thermo Scientific	AB-1453B	N/A
Pierce BCA Protein Assay Kit	Thermo Scientific	23227	N/A
DNeasy® Blood and Tissue kit	Qiagen	69506	N/A
FOXP3 Fix/Perm Buffer Set	BioLegend	421403	N/A
Human KGF/FGF-7 Quantikine ELISA Kit*	R&D Systems	DKG00	NA
Human/Mouse/Rat/Porcine/Canine TGF-β 1 ELISA – Quantikine kit	R&D Systems	DB100C	NA
*Human KGF crossreacts with the mouse KGF-1/FGF-7 according to the CiteAb database.
CiteAb is a searchable antibody database that ranks antibodies by the number of times they have been cited.
https://www.citeab.com/kits/4783158-dkg00-human-kgf-fgf-7-quantikine-elisa-kit

### Sheet: Organisms
Supplementary Table S14: Resources and reagents
Organisms	Source	Identifier	Dilution/ Concentration
Ixodes scapularis adult partially fed female ticks	Albert Mulenga, Texas A&M University	N/A	N/A
Ixodes scapularis adult partially fed female ticks	Adela Oliva Chavez, Texas A&M University	N/A	N/A
Ixodes scapularis nymph ticks	Jon Oliver and Ulrike Munderloh, University of Minnesota	N/A	N/A
Ixodes scapularis nymph ticks	Tick Lab, Oklahoma State University	N/A	N/A
Amblyomma americanum nymph ticks	Tick Lab, Oklahoma State University	N/A	N/A
Dermacentor variabilis nymph ticks	Tick Lab, Oklahoma State University	N/A	N/A
C57BL6J (WT) mice	University of Maryland	N/A	N/A
C57BL6J (WT) mice	Jackson Laboratories	#000664	N/A
FVB/NJ mice	The Jackson Laboratory	#001800	N/A
FVB/NTac mice	Taconic Biosciences	N/A	N/A

### Sheet: Equipment
Supplementary Table S14: Resources and reagents
Equipment	Source	Identifier	Dilution/ Concentration
CFX96 Touch Real-Time PCR Detection System	Biorad	N/A	N/A
Nanoject III	Drummond Scientific Company	3-000-207	N/A
NanoSight NS300	Malvern Panalytical	N/A	N/A
Percival I30BLL incubator	Percival	I30BLL	N/A
Forma Direct Heat CO2 incubator	Thermo Scientific	310TS	N/A
EVOS Fl fluorescent microscope	AMG	AMAFD1000	N/A

### Sheet: Software
Supplementary Table S14: Resources and reagents
Software	Source	Identifier	Dilution/ Concentration
GraphPad Prism v9.1.2	https://www.graphpad.com/	N/A	N/A
GraphPad Quick Cals Outlier Calculator	https://www.graphpad.com/quickcalcs/Grubbs1.cfm	N/A	N/A
FlowJo (v10.6.1 – 10.8.1)	https://www.flowjo.com/	N/A	N/A
ImageJ	https://imagej.net/	N/A	N/A
QIAGEN Ingenuity Pathway Analysis	https://digitalinsights.qiagen.com/products-overview/discovery-insights-portfolio/analysis-and-visualization/qiagen-ipa/	N/A	N/A
Database for Annotation, Visualization and Integrated Discovery (DAVID) (version 2021)	https://david.ncifcrf.gov/	N/A	N/A
